# Introgression of the *Triticum timopheevii* genome into wheat detected by chromosome-specific KASP markers

**DOI:** 10.1101/2022.05.04.490655

**Authors:** Julie King, Surbhi Grewal, Manel Othmeni, Benedict Coombes, Cai-yun Yang, Nicola Walter, Stephen Ashling, Duncan Scholefield, Jack Walker, Stella Hubbart-Edwards, Anthony Hall, Ian King

## Abstract

*Triticum timopheevii* (2n=28, A^t^A^t^GG) is a tetraploid wild relative species with great potential to increase the genetic diversity of hexaploid wheat *Triticum aestivum* (2n=42, AABBDD) for various important agronomic traits. A breeding scheme that propagated advanced backcrossed populations of wheat-*T. timopheevii* introgression lines through further backcrossing and self-fertilisation resulted in the generation of 99 introgression lines (ILs) that carried 309 homozygous segments from the A^t^ and G subgenomes of *T. timopheevii*. These introgressions contained 89 and 74 unique segments from the A^t^ and G subgenomes, respectively. These overlapping segments covered 98.9% of the *T. timopheevii* genome that has now been introgressed into bread wheat cv. Paragon including the entirety of all *T. timopheevii* chromosomes via varying sized segments except for chromosomes 3A^t^, 4G and 6G. Homozygous ILs contained between one and eight of these introgressions with an average of three per introgression line. These homozygous introgressions were detected through the development of a set of 480 chromosome-specific Kompetitive allele specific PCR (KASP) markers that are well-distributed across the wheat genome. Of these, 149 were developed in this study based on single nucleotide polymorphisms (SNPs) discovered through whole genome sequencing of *T. timopheevii*. A majority of these KASP markers were also found to be *T. timopheevii* subgenome specific with 182 detecting A^t^ subgenome and 275 detecting G subgenome segments. These markers showed that 98% of the A^t^ segments had recombined with the A genome of wheat and 74% of the G genome segments had recombined with the B genome of wheat with the rest recombining with the D genome of wheat. These results were validated through multi-colour in situ hybridisation analysis. Together these homozygous wheat-*T. timopheevii* ILs and chromosome-specific KASP markers provide an invaluable resource to wheat breeders for trait discovery to combat biotic and abiotic stress factors affecting wheat production due to climate change.
