## Supplemental Data S2 for "Introgression of the *Triticum timopheevii* genome into wheat detected by chromosome-specific KASP markers"

### Sheet: Sheet1
Marker ID	Chromosome	Position on RefSeqv1	Subgenome specificity	Primer_AlleleFAM	Primer_AlleleHEX	Primer_Common
WRC2170	chr1A	6423494	At	TGTTTCAGTACTCACTACTCAGTCA	TGTTTCAGTACTCACTACTCAGTCG	GTGTGTACAGAGCATGCACG
WRC2172	chr1A	50812630	At	GCACAACAACCACCGGCG	GCACAACAACCACCGGCC	ACTTGATGGAAGGTACGCCC
WRC2173	chr1A	65821598	At	ACTAGAAGCACCGCTGTAACAT	ACTAGAAGCACCGCTGTAACAG	CGGTGGTGGCTCTTGAAAGA
WRC0010	chr1A	101380353	At	GGTGCACTGACACTAACCCACT	GTGCACTGACACTAACCCACC	TGATTCACTTTGCAGACTAAATTCCTCAC
WRC2174	chr1A	147683882	At	ATGGCTACTAGCTCGCCCT	ATGGCTACTAGCTCGCCCC	TGAGGTCGACAGCAATCAGG
WRC0013	chr1A	180412449	At	GGATGCAACTCTTCTAGCAAATCCAA	GATGCAACTCTTCTAGCAAATCCAG	TAGGCAATTATGTGGATTATGAAGACAAAA
WRC2175	chr1A	219077769	At	TGTTGATGGAGATCAGAAAAACCA	TGTTGATGGAGATCAGAAAAACCG	GGAGCAGGAGTCTTAGCGAC
WRC2367	chr1A	262939986	At	CAAGCCGTTGCACCTTCAG	CAAGCCGTTGCACCTTCAT	TAGCGCCATGGATGTTCGAA
WRC0022	chr1A	292077729	At	AACATAACATGATAGATCAACCTGGGA	CATAACATGATAGATCAACCTGGGC	CGTTGCAACTTGCAGGACTCTTGTA
WRC0024	chr1A	333626250	At	GAYGCACCAGTCTCACACTTT	GAYGCACCAGTCTCACACTTC	CCATGGCCGAGGCGACTTGG
WRC0025	chr1A	343408841	At	CAAGACACATGGCCAGCAACATAT	AAGACACATGGCCAGCAACATAG	AAATTAGGCTTCAGGAGTTTCCACTCAT
WRC0026	chr1A	366133562	At	GATTGTCTCACCGAAATTTGGCG	GGATTGTCTCACCGAAATTTGGCA	GAGCAATGGGAGAGTCATAACCATTCA
WRC2177	chr1A	401136388	At	GCTCTTTGTCACGCGGTCA	GCTCTTTGTCACGCGGTCG	TTGGTTTGGCAGGGGGATG
WRC0032	chr1A	439847791	At	CTAATTCAGTTGCAATACAAGTGACATA	CTAATTCAGTTGCAATACAAGTGACATG	AACATATTAGCAACCCTCGGCTTTAAAKAA
WRC2243	chr1A	473798730	At	CGGAGGTCAGAACAACAAGGA	CGGAGGTCAGAACAACAAGGT	CGACTCCGTTTCTCCCAGAT
WRC0040	chr1A	517489099	At	ACAAGATGAACCTGTATCGGTTACG	AACAAGATGAACCTGTATCGGTTACA	ATTGCACCACTGTCACAACCTGCTT
WRC0042	chr1A	522520013	At	GGAGTGACTTTCGTCTTGAAGTG	GGAGTGACTTTCGTCTTGAAGTC	GCACATACCTTGTYGCTGCACAAAA
WRC2368	chr1A	562739820	At	ACCATGTTAGTATTTGGAACTGGAG	ACCATGTTAGTATTTGGAACTGGAC	GAAATCACACGCAGCCAACA
WRC2180	chr1A	580436319	At	GCTCCGATCACACCCACA	GCTCCGATCACACCCACG	ATGCGGACCTTCTACGTGG
WRC2183	chr1B	7045826	G	CGATTGTGGGAGATGTCCGT	CGATTGTGGGAGATGTCCGC	ATGGGAACGGGCTCAATCAT
WRC2369	chr1B	28714335	G	GCAAGGTAGGAAGACTATGTCA	GCAAGGTAGGAAGACTATGTCG	CCAAATGAGTTCTTTTTGGGGG
WRC1404	chr1B	50816527	G	AGACGGTGGATCCTTGGGAA	AGACGGTGGATCCTTGGGAG	TTTAGGAGTGGGAGCCGCAT
WRC0052	chr1B	66937742	G	GAAGTTGCAGYGGCGGCGA	GAAGTTGCAGYGGCGGCGG	AGGGTGYCGCCCACATCCAC
WRC0055	chr1B	96515445	G	GCCACCCACCGTATGGATGCT	CCACCCACCGTATGGATGCC	ATGTGTATGTAACATTGTGTGTTCTGTGTT
WRC0060	chr1B	130636864	G	CAGATATCACTCAGTTTTGCTCTC	CTCAGATATCACTCAGTTTTGCTCTT	ATACACCAACAAACAGTGACAATACACCA
WRC2374	chr1B	133130716	G	AGCTTGTCTCGCTAGTAGAGC	AGCTTGTCTCGCTAGTAGAGG	GGGGCCTAGGCTTTCATGAT
WRC2244	chr1B	178047578	G	CGTGTAGTACTCATCGATCGTGAT	CGTGTAGTACTCATCGATCGTGAG	TGCCCTGTGTTTCTCCAAGG
WRC0066	chr1B	218443443	G	CTGTCAGTGACAATCACACTTGA	CTGTCAGTGACAATCACACTTGG	GTTGCTAGGCAATTCTCTGACCASATT
WRC0070	chr1B	263269993	G	GTTTATCTCCAGAATCCGCATTGATG	GTTTATCTCCAGAATCCGCATTGATA	ATCTGAGAGAAGAAAGGACAATGCAGTT
WRC1408	chr1B	271105335	G	GGAAGGCCACCACCATAGTAT	GGAAGGCCACCACCATAGTAC	ATTGCTCGTCCTCCTTGTCG
WRC1084	chr1B	282427823	G	GTTTGGGTAATATTGTAGGTGACAATGA	TGGGTAATATTGTAGGTGACAATGG	CACGCAGTTATAATGGTACGTACAACTT
WRC0073	chr1B	326924130	G	TCTATTTGTGTCATGGTATGCAATTTTGA	CTATTTGTGTCATGGTATGCAATTTTGC	GGCACCCTGCCTCCTTGTTATAAAA
WRC0076	chr1B	333628901	G	CCAAGCAAGCGGTGTTGATACTG	CCAAGCAAGCGGTGTTGATACTC	CCAGCTCGCTCAACGACTTGCAAA
WRC2034	chr1B	365672122	G	TGAATGCATTGGTTACGCAGA	TGAATGCATTGGTTACGCAGG	CCTACAACCTTATGTCATTTGGGT
WRC0079	chr1B	409633117	G	GGACTATTATGACCTAGCTTTGCTCA	GACTATTATGACCTAGCTTTGCTCG	AATCTCCAGGACTGATATAGTTACATAA
WRC2035	chr1B	423588379	G	GCCTGATCAGTAGTCGATGAGTAT	GCCTGATCAGTAGTCGATGAGTAG	AAGGGGAGACATCACGTCCT
WRC0083	chr1B	466938466	G	CAAATGGTACATGCTGGAGCGG	CAAATGGTACATGCTGGAGCGA	TCCATCCATGTGTTTGCCTGKGGT
WRC0085	chr1B	510980431	G	GTTGATTCACGTCCAGTGTTATCTG	GGTTGATTCACGTCCAGTGTTATCTA	CGTAACAGCTAAGCCAGATGGTGAA
WRC0091	chr1B	568568678	G	CCTTGGTCATCTGCTGGATGTTC	CCTTGGTCATCTGCTGGATGTTA	GATGCCGAAGAACGGAAAGATGAGT
WRC0095	chr1B	604146301	G	GATACACCCAGTTTTATCCACTCATAAA	ATACACCCAGTTTTATCCACTCATAAG	TTGGGATGTGAGGTATTAAAACCATGAGT
WRC1067	chr1B	629262783	G	ATATTAGACGCTCGATGGCAGA	ATATTAGACGCTCGATGGCAGT	AAGCAGGCACCTTCKGCA
WRC0096	chr1B	629486714	G	AGCCGCTGATAACGCGAGGAAA	GCCGCTGATAACGCGAGGAAG	AGGTGATCGCCATCCATATGACATAATTT
WRC0098	chr1B	670180585	G	CCGGCTGACCTGATCTCCAAT	CCGGCTGACCTGATCTCCAAC	CTGGCTAGTGCCCAGCGAGATT
WRC0099	chr1B	670180650	G	ATTTTTCTCATGGGTGTCTATGTAGTC	TTTCTCATGGGTGTCTATGTAGTG	CGGGCCCCATGACAATCCGAA
WRC0100	chr1B	670180776	G	CGGTGGCATCCAGATGATCATC	ATCGGTGGCATCCAGATGATCATT	AACCATGATAGCRCCGATAAGGACTT
WRC1598	chr1B	688696571	G	CCTAAAAATGTGTCAGCTTCTACTC	CCTAAAAATGTGTCAGCTTCTACTT	AACTCGTAGGCAGAGGCAAC
WRC0103	chr1D	7350427	At	GGTCATCGTTGGCAACATCAACTTT	GTCATCGTTGGCAACATCAACTTG	GRAGCTCATGATCTCCGGAAGCTT
WRC0104	chr1D	7350633	At	AGAGATCAGGTATCCTTTCTGCC	AGAGATCAGGTATCCTTTCTGCG	CCACATGATGATGATGTATTGCTGGATTT
WRC0109	chr1D	41152663	G	CAGGACAATCTGATATTATGATTGACTCA	GGACAATCTGATATTATGATTGACTCG	GAGATGTTCTCGCTTTTGTTTCTGTTATAT
WRC0110	chr1D	48885154	G	CGAGGGYCCTCGACCCG	GCGAGGGYCCTCGACCCA	CCGGGAGCTGCGGAGTGGAT
WRC2375	chr1D	96918026	G	GCTCCGCCGGTAAGTGCT	GCTCCGCCGGTAAGTGCA	CATATGCAACAACAAAAACCTCC
WRC2376	chr1D	261257190	G	GAAACCTTCCACCGAGGTAG	GAAACCTTCCACCGAGGTAA	AGTGTTTCCTGCTGCTGTTT
WRC0129	chr1D	324619398	G	AACAACATGCATAKCCTGAACAAGG	CAACAACATGCATAKCCTGAACAAGA	ATCTACTAYTAATATCTCCCCTGCAAAAAG
WRC1422	chr1D	350257921	Non-specific	ATCACTGTACGCGCACAATC	ATCACTGTACGCGCACAATT	TCCTGTAGCCCTGAGAGAAGA
WRC2185	chr1D	427590063	G	ACATCACTATCGATGGGAGCA	ACATCACTATCGATGGGAGCG	CCACCAGGGATCAAACCACA
WRC0142	chr1D	472534362	G	CCGATGGCAGTACAGAGAGATCT	CGATGGCAGTACAGAGAGATCC	CCGCTTGTAATCCSTGCTTGCC
WRC1055	chr1D	477907486	G	CGTTTGAAGGGTTCCTGAAC	CGTTTGAAGGGTTCCTGAAT	TTGAGACTGCCAAAACTAGC
WRC0147	chr1D	492893187	G	TGAATTCAAAAATCTTCTGGAGCTG	CTTGAATTCAAAAATCTTCTGGAGCTC	GCACTGGAGACTTTTATGGAAGAGTTAAT
WRC2186	chr2A	1284643	At	GTAGGCATGCATGGTGTCAT	GTAGGCATGCATGGTGTCAC	CGCTTCCAGATCCTCGAGAC
WRC2187	chr2A	10467647	At	TCACCGCACCGTCCACAT	TCACCGCACCGTCCACAC	GAATTCGGTCTCCAGGGCAA
WRC0149	chr2A	14967646	G	TGCCATTCCTGATGGAAGGT	CTTGCCATTCCTGATGGAAGGC	CTCCATGAAAGTCAAGATGACTTTCAACA
WRC0151	chr2A	16525696	Non-specific	ATTGAAGAGTTCAAATACTTTAAGATGAAATCT	GAAGAGTTCAAATACTTTAAGATGAAATCA	CTKCATTAGTGATTGTGGACCATCCAT
WRC2188	chr2A	50192907	At	GGGAGAGGGAGAGGGCAA	GGGAGAGGGAGAGGGCAG	ATAGAGAGGAGGCTCCAGGG
WRC0153	chr2A	81784341	At	AGAAATGAAACCGCAGGATGTGTC	CAGAAATGAAACCGCAGGATGTGTT	CAAGGCTGACCTAGCACAAACCAAT
WRC0154	chr2A	119088544	Non-specific	AGCCGCAGCGCCCTGTCA	GCCGCAGCGCCCTGTCG	GAAGCAATGTGGGGGATAGGATCA
WRC0156	chr2A	127000328	At	CAGCTTTCTCGAGTAGCTTGGC	CCAGCTTTCTCGAGTAGCTTGGT	CCATGGCGGACTGCAACACCAT
WRC0161	chr2A	166850783	At	CGCTGCTTCTTCCCCGTTTSAA	CGCTGCTTCTTCCCCGTTTSAT	CGGGGTTCGGCGCGCAGA
WRC0163	chr2A	192195351	At	ATTACCAGGTAGGGATACTGCCTT	ACCAGGTAGGGATACTGCCTC	GTCCGATGGACTTTGCCAACTACTA
WRC1329	chr2A	207055528	At	TTGCATTCCAACACAGTCT	TTGCATTCCAACACAGTCC	ACAGAAAAGATTGTGTCAGGA
WRC0164	chr2A	240803566	At	CGYCACATGTAGGTGTCAGC	CTCGYCACATGTAGGTGTCAGT	GSTACATAACCGAACACAGGGTGAA
WRC2190	chr2A	307547690	At	GTCGAGCACCATCTGGCA	GTCGAGCACCATCTGGCG	CTGGCTTCCTGCAACTTGTG
WRC0169	chr2A	333730399	At	TGCCAAGCTTATGTGGGATTGGAA	GCCAAGCTTATGTGGGATTGGAG	TTTCCCCACAAAGCCACGTGCAAAA
WRC0172	chr2A	401202018	At	GAGTTCTACAGCAGGCAGAGTGT	AGTTCTACAGCAGGCAGAGTGC	CCGCTACACCAAACATATGGACAGAA
WRC2192	chr2A	449018180	At	TCATCCACATCGTTGACATATTGAT	TCATCCACATCGTTGACATATTGAC	TGACGCAACACCTTTGGACT
WRC0178	chr2A	474654569	At	GGTGAACTCTTGAATCCCACACT	GGTGAACTCTTGAATCCCACACA	CATGGAACATTAGCCRCTGATGGATT
WRC1433	chr2A	514191193	At	TTTGTATCCTGTTAACTAGGGTGT	TTTGTATCCTGTTAACTAGGGTGG	CCTGGCGAAGTGTACGTCAC
WRC0180	chr2A	529635529	At	GCCTGATGTTGGAGAAGAGTCC	ATGCCTGATGTTGGAGAAGAGTCT	CTTAGGTGAAACCTTGACCTCCTTCAA
WRC0181	chr2A	579831107	At	CTGTATCCTCAGCTCCTCACG	GTCTGTATCCTCAGCTCCTCACA	CGAGGTCAAGCAGTCTCTGCCTTT
WRC0183	chr2A	572049111	At	STCGGATTGGAGAGATCGATTC	GTSTCGGATTGGAGAGATCGATTT	GGAGACCATGCACCAGCTGCA
WRC0188	chr2A	608610877	At	CATTGCTGATTGTATAATTGCTGGTAC	CCATTGCTGATTGTATAATTGCTGGTAA	ATTTCCTACCTGAGTTTGAGGTTCTGTAT
WRC2193	chr2A	635611324	At	AGCATCAGAGGGGCCAGG	AGCATCAGAGGGGCCAGC	ACTAGTGGAGGAACGGTGGA
WRC0191	chr2A	673007099	At	ACACATGTTCTGTAAAATACTCACCG	CACACATGTTCTGTAAAATACTCACCA	GATGGCCAATGGTGYGCTAAGGAA
WRC0193	chr2A	706919715	At	GTATTTCCTCTCAGTCCATGTCTG	GTATTTCCTCTCAGTCCATGTCTC	GTACGTACATGTAGCACACAAAGGAG
WRC2194	chr2A	737745937	At	CAGTTCCACAGGCCTCCAT	CAGTTCCACAGGCCTCCAC	CCTCTGCCTTCAACGGGAA
WRC2196	chr2A	761960575	At	CGACGTTATGCAATGTGTGACT	CGACGTTATGCAATGTGTGACC	TCATTTTGGTACCTTTGCTGCA
WRC0197	chr2B	7428699	G	CACCAATCTGACCAGCCTTGG	CACCAATCTGACCAGCCTTGC	TCGGGCGTAACCTCGCTGTTTC
WRC0198	chr2B	7436335	G	GATGACCATAATTTGATTAGTGATGCG	GAGATGACCATAATTTGATTAGTGATGCT	AGTATGTCTTCCATACACTACGAAAATGTT
WRC0199	chr2B	7436573	G	ATTCAGCAAATGAATATTTGAAGCTTCTTG	CAGCAAATGAATATTTGAAGCTTCTTA	TCATGTGCCGCTGGGATCACAAATA
WRC2199	chr2B	24936379	G	ACGTCCACGCCTTCCTCC	ACGTCCACGCCTTCCTCG	TACAATGAGGGCTGCACCAG
WRC2200	chr2B	43289620	G	CCATCCTTTTTGCGCGTCTG	CCATCCTTTTTGCGCGTCTC	GAAGGCGAGTTCCCAAGTCT
WRC0202	chr2B	105375797	G	GCTTGCACCAAGAGAATACATATG	CTGCTTGCACCAAGAGAATACATATA	GCCAGTACTTATCTTGCACCACATTAATT
WRC0203	chr2B	122265797	G	CATTGTTTGCTYGGCACTATCTG	CATTGTTTGCTYGGCACTATCTT	GCTTAGGCGAGCCTGTAACACYAA
WRC1441	chr2B	150116407	G	GGGGTTTTTCCATGTCTATCAAGAA	GGGGTTTTTCCATGTCTATCAAGAG	AAGTGGTTCAAGCGGTGTTG
WRC0205	chr2B	165520519	G	GAGGGATAGCTGCTGCAAGGT	GAGGGATAGCTGCTGCAAGGC	ACTCTCCTGACCTACCTAGTCACAA
WRC0208	chr2B	188719278	G	ACCCTGCTTGTGCAAGGCGATT	CCCTGCTTGTGCAAGGCGATC	ATCAAGGAGGATGCTACCAACACTC
WRC1336	chr2B	209136238	G	GTTTCCTAGGCTCTTCGGATATGG	GTTTCCTAGGCTCTTCGGATATGA	ATAACGTGGTGTGATCAACAATG
WRC0210	chr2B	245008261	G	AATCCGAGGACGGGTATTTAACATG	AATCCGAGGACGGGTATTTAACATC	CATCTATGCGACACTTCATTTTACATCCT
WRC0211	chr2B	258656773	G	CTAAAATGAGGTCTTTTGCAATGCAG	CTAAAATGAGGTCTTTTGCAATGCAC	GTAGACGCATGGACTGTTCTGCAC
WRC1444	chr2B	313489039	G	AGCCTCCCCTAAGTGAGCTT	AGCCTCCCCTAAGTGAGCTC	CAAGAGGAGGGTCACTCTCT
WRC0215	chr2B	335419034	G	ATATGTTCGTTTTGAGTGTTGTTTGATGA	ATGTTCGTTTTGAGTGTTGTTTGATGG	GCAGATACACGATGGAGTGGACAAA
WRC0219	chr2B	359866839	G	AATGCTTCTCCGGGAGAACGTC	AAATGCTTCTCCGGGAGAACGTT	ATGAACTGGCCGTTGCGGTCG
WRC0222	chr2B	421708159	G	ATTTCTATTTGGGCCAAAGTAACACAC	CAATTTCTATTTGGGCCAAAGTAACACAA	CTGGAGCTTTTGTGAACTGATGAGG
WRC0225	chr2B	445686268	Non-specific	GCCTTGGCATGGATWGGATCC	GGCCTTGGCATGGATWGGATCT	AGTGGCCCTRGCAACATGGAGTA
WRC0226	chr2B	454019108	G	ATTGCCAGTATAAAGGCAGGCAC	GCCAGTATAAAGGCAGGCAG	TAGTATTCCACCAGCCAAGGGGTAA
WRC0228	chr2B	496637805	G	GAGCAATGCCAAGGAGGTCAG	GGAGCAATGCCAAGGAGGTCAA	CTTTCCTCAACCCACGTTCTGAAATCT
WRC0229	chr2B	539290289	G	TATTTCARCTTTTGATAGACTGGT	GCTTATTTCARCTTTTGATAGACTGGC	ATTAAAAGATGCACATCAAAAYGGAGCCAA
WRC0230	chr2B	539290274	G	TAYTTCAGCTTTTGATAGACTGGT	CTTAYTTCAGCTTTTGATAGACTGGC	AACTTATGTTTACAATTARAAGATGCACAT
WRC0232	chr2B	592586109	G	GGGTATGGGAGAAAGAGAAACGC	GGGTATGGGAGAAAGAGAAACGG	STGACGTGACCTGAGCATAGGC
WRC1448	chr2B	602950565	G	TGCAAGATCATCAATGATGGCTA	TGCAAGATCATCAATGATGGCTG	AAGAGGCTGAAGCTATGCGC
WRC0235	chr2B	625544266	G	TGAGCTTCGCCTCATTCCCC	GAGCTTCGCCTCATTCCCG	AAGATCGCSGACGCGTTCGGT
WRC0236	chr2B	625544261	G	GATCMAGCAGAGCAAGAACTCG	GATCMAGCAGAGCAAGAACTCC	GACGGCGAAGGGTTGCAGCAA
WRC0238	chr2B	636112078	G	CTTCTCTTGCAGCAGATTCATGG	CTTCTCTTGCAGCAGATTCATGC	GRTGGCAAGAAAGAACGATCAGCG
WRC0239	chr2B	636112065	G	TCTTCTCTTGCAGCAGATTCATGG	CTTCTCTTGCAGCAGATTCATGC	SGGTGTCTCCAAAGGGAGGCTT
WRC2048	chr2B	673192556	G	CGGCAGCCCATTTTCTCCA	CGGCAGCCCATTTTCTCCG	ATTTTTGTCACGTCAGGGCG
WRC0242	chr2B	710988127	G	CAGGCTATCCTCGTCCTCCATT	AGGCTATCCTCGTCCTCCATC	ATGTCCACGAGGGGCGCGAAA
WRC2051	chr2B	728612644	G	GCGCCAGTGGGAGATGCC	GCGCCAGTGGGAGATGCT	CGGAGCAGCAGACACTGAAT
WRC1098	chr2B	734048476	G	AGTAACCGAGGATTCTTAGAG	GCTAGTAACCGAGGATTCTTAGAC	TCATCCTGCGATTGCCATCTGGTTT
WRC0244	chr2B	743329095	G	AGATGCGAGAGACTGGATCCGA	GATGCGAGAGACTGGATCCGG	CTCGTGCAYGAGTGTCAGGAATTG
WRC0249	chr2B	778785297	G	CAGCAGAGTACTTCGTTCCAG	CTCAGCAGAGTACTTCGTTCCAA	GTTCATTTCAGCTTTCAGATTATTGGGCAA
WRC2059	chr2D	2619576	G	CGTCATCTGCCTCCTCATCA	CGTCATCTGCCTCCTCATCG	ACTTTGACCAGCTCAGCCTC
WRC0255	chr2D	36659900	G	GTGCTTACAGTTACAGTTATAGGGG	GGTGCTTACAGTTACAGTTATAGGGA	CATCAGAACCAGGACCTTTTGTCCAT
WRC2061	chr2D	172998241	Non-specific	GGGAAAGGGGACTGGGGA	GGGAAAGGGGACTGGGGG	CACGCTCCCCGGCCTATC
WRC2377	chr2D	199841177	G	CAGACCAAGACCACCTTCCAG	CAGACCAAGACCACCTTCCAT	GCGCCCAGTGTAGGAGTTTA
WRC0264	chr2D	229795602	G	GCATCCAGTTCTCCGGTTCAAC	GCATCCAGTTCTCCGGTTCAAG	CSAAAATACTTGCAGGGCAAGAGCTT
WRC0265	chr2D	229795738	G	GCAACTCATCCTTTATAGTGATCTGAT	CAACTCATCCTTTATAGTGATCTGAC	TGCTGCAGGTATGAAGGAAATTTATTTTTT
WRC0266	chr2D	229795784	G	AAAATACTTATCAACACAAGGGGCTG	CAAAATACTTATCAACACAAGGGGCTA	TTTCCTGACTGAGGTAATCTCATGATCT
WRC0268	chr2D	300437227	G	TTATCTCAACATTCTGCATTTACTATCAC	GTTTATCTCAACATTCTGCATTTACTATCAT	TAGATACTTAGGTAAGTAAAACTGTAGAAG
WRC0276	chr2D	410418483	G	AACTCAGGTGAATTTGCCGAGTTCT	CTCAGGTGAATTTGCCGAGTTCC	CATGGCCAGAGGGCAATCACC
WRC0277	chr2D	422881761	G	AACTTAGCTTACATTCCACACCGTG	GAACTTAGCTTACATTCCACACCGTA	TTTCTTTTTTCCCGATGAAGCTGTGTT
WRC0280	chr2D	480501041	G	TCTGGATGTTGTTTTGCGCCAG	CTGGATGTTGTTTTGCGCCAC	TACRATGCTATACTTCCAGGAAACATCTT
WRC0289	chr2D	611530005	G	TCGTGCCGTCTGAGCC	GAGCTTCGTGCCGTCTGAGCT	CGCGGATGCCTCCGGCCAT
WRC0292	chr2D	627167519	At	GGTGCACTAAGTTGAGGACACTG	GGTGCACTAAGTTGAGGACACTA	CAAGTGAGAGGATCAACAGGGATCT
WRC2202	chr2D	648802520	At	TCCTCGACTCAAGTGTTTCCT	TCCTCGACTCAAGTGTTTCCA	GGCTCGAATGAGGTGACAAC
WRC2203	chr3A	1271644	At	TATTGATGACTTCCCGGGCA	TATTGATGACTTCCCGGGCG	CCACCTTGACGCAACAAACA
WRC2246	chr3A	11964205	At	GCTTCCACTACGTGTTCCCTA	GCTTCCACTACGTGTTCCCTG	TTGGGGTGACTCAGTTGGTG
WRC0295	chr3A	27533161	At	ATAGCTTGGGCTCTCGGTCTGT	GCTTGGGCTCTCGGTCTGC	CGGTTACGGTGACGCAAACCCA
WRC2247	chr3A	33831291	At	TTGCGTGCCTGACCTCACT	TTGCGTGCCTGACCTCACC	GCCTACACTTCGAGGGGATC
WRC0302	chr3A	83722122	At	TCTCCTGGAGCACAGTGGCA	CTCCTGGAGCACAGTGGCG	AGCAACACTGAGGTGCAGATCACAA
WRC1616	chr3A	125094040	At	CCTAGTAATCTGTCTTTGTGCTGTT	CCTAGTAATCTGTCTTTGTGCTGTC	CCAAGAGTTGATGCAGCTGC
WRC0308	chr3A	175933067	At	CCTCGGATGCTTAATCTTGGTAATTC	CCTCGGATGCTTAATCTTGGTAATTT	CTAAATTGTTTGAGTTGATTAGCACTGGC
WRC0307	chr3A	175933071	At	CCTCGGATGCTTAATCTTGGTAATTC	CCTCGGATGCTTAATCTTGGTAATTT	CTAAATTGTTTGAGTTGATTAGCACTGGC
WRC2205	chr3A	208792937	At	AGCTAGTGTTGATGATCTTGTTGAT	AGCTAGTGTTGATGATCTTGTTGAC	GCCATGGAAAAGGTCTGGGT
WRC0312	chr3A	250041842	At	GRCTTCTTTATCCTGTGAAATTGATCA	CTTCTTTATCCTGTGAAATTGATCC	CCAGTCAGCACTACAATGTCACGAA
WRC0314	chr3A	311989043	At	TGAGATTGTGCAGCTCCAACAC	GTTGAGATTGTGCAGCTCCAACAT	CGGCTTCTCCACCGCAACCA
WRC2248	chr3A	364189240	At	GGGACACGGATTAGAGGTCTT	GGGACACGGATTAGAGGTCTC	TATCTTTGGCGGCTCGTACG
WRC2207	chr3A	375826264	At	CGACATCGACTCGCCCCT	CGACATCGACTCGCCCCC	GGTGCAGAGTATCCTCGAGG
WRC0317	chr3A	401023948	At	GTAAGGATTCAAATTCCCAGGGAGA	AAGGATTCAAATTCCCAGGGAGC	CACCTGTGACATCTTCACAAATCACAC
WRC2208	chr3A	446261555	At	CCTGTTCCATGGCCAGCT	CCTGTTCCATGGCCAGCC	TGCCAGGTCACTTTCGAGTC
WRC2209	chr3A	457671359	At	CGATCCATCGTGGTCCTTTT	CGATCCATCGTGGTCCTTTC	CAGTGCTTGCAGAGAATACCT
WRC2210	chr3A	506188019	At	TCCTCGACGCTAATATAGAGGC	TCCTCGACGCTAATATAGAGGA	GACGGAGAAATCGAGTGGGG
WRC2211	chr3A	513432953	At	CCCATCTTTCGGTGGCTCA	CCCATCTTTCGGTGGCTCG	GGTGCTACGACGTCCAAGAA
WRC0326	chr3A	550414293	At	CTCGCTCAAGTACTCCTGATAG	ACTCTCGCTCAAGTACTCCTGATAA	GATACAAGTACCTGAACCTCTGGG
WRC0327	chr3A	568143442	At	ACAAAATTCCCTGGCAACCAACAATT	CAAAATTCCCTGGCAACCAACAATC	GTGGGCGATGTTTTGTTTCTGCGTT
WRC1467	chr3A	608686590	At	AGTTCCCACATAACCACACCA	AGTTCCCACATAACCACACCC	GGTGTAGTGAAGTGCAATGTGAC
WRC0332	chr3A	642959161	At	CAAGGTCACTGTTTCTACAGAGTG	CTCAAGGTCACTGTTTCTACAGAGTA	TGTGTGTAGATGCCACCAACCTCTA
WRC2212	chr3A	691765960	At	GGTTGCTCCGATGGATGTCA	GGTTGCTCCGATGGATGTCG	CCCTCCCCAAATAGGCCTTC
WRC2213	chr3A	719337082	At	AACTCGGCCTCGCACAGC	AACTCGGCCTCGCACAGG	GAGCTGCGGGAGTGCATG
WRC0334	chr3A	732240735	At	CATCCATCGAGGTAATCCAGACC	CATCCATCGAGGTAATCCAGACT	CAAATACGAAGAGCCCAATCCGGTTA
WRC2214	chr3A	741879275	At	AGGTATGTGTTGCAGCATATGAT	AGGTATGTGTTGCAGCATATGAC	GCGAGCCATCTGAAGAGTCT
WRC2217	chr3B	4512748	G	CCCTTGCTCTATTTGCAACCG	CCCTTGCTCTATTTGCAACCA	CGCACAGCACACGCATATAC
WRC2068	chr3B	10753164	G	CGGATCCTAAATCCCGTCACT	CGGATCCTAAATCCCGTCACC	GTGTAGTCATCGGGCCTTGG
WRC0340	chr3B	14162870	G	CCAGCGATGCCACTTCGAGC	CCAGCGATGCCACTTCGAGA	CCGCGGTGGATATGGTCGTGTT
WRC0339	chr3B	14162981	G	GCAGGGAGTTCAAATGGCACG	GGCAGGGAGTTCAAATGGCACA	AAGCTGCCAAAGATGGCATTCAAATACTT
WRC0341	chr3B	14162908	G	GCAGGGAGTTCAAATGGCACG	GGCAGGGAGTTCAAATGGCACA	AAGCTGCCAAAGAWGGCATTCAAATACTT
WRC2218	chr3B	20160668	G	CAAACGAGAAACTAATACAAGCTTG	CAAACGAGAAACTAATACAAGCTTC	CGGCCGCATGTTCCAATTTT
WRC2219	chr3B	21755547	G	TCAAAGCGAGGCTGATTCAT	TCAAAGCGAGGCTGATTCAG	ATGACCGGGCAAGAGAAAGG
WRC2220	chr3B	27103028	G	CGCCAGTTTCCCTGTACCG	CGCCAGTTTCCCTGTACCA	CCCGACACCAACTAAACGGT
WRC2221	chr3B	27997368	G	GGAGTTATCCAAACGCATATCAG	GGAGTTATCCAAACGCATATCAC	CCGAGAGTTACCGACACGAA
WRC2222	chr3B	30472676	G	CATACCTCCCAGTTCACCCAC	CATACCTCCCAGTTCACCCAT	TCTCATCAAGAGGGAGGCCT
WRC2223	chr3B	39796191	G	GGCTCTGGCTCATGCACG	GGCTCTGGCTCATGCACA	GACGAGGAAGCGATGGAGTT
WRC2225	chr3B	43526813	G	CTGAGTTTGGGAATAGCAGCC	CTGAGTTTGGGAATAGCAGCG	ACAGCCCGGAGAAGTTGTTC
WRC2226	chr3B	48780448	G	TGGTTCTTACAAGGGACATGAG	TGGTTCTTACAAGGGACATGAC	CTTTCACCGGCGACTTTGTG
WRC2227	chr3B	67409553	G	GTCCGCAAGACAATGGAACT	GTCCGCAAGACAATGGAACC	CGGCTCAGGATGTAGTCTGG
WRC2228	chr3B	67409604	Non-specific	CCAGACTACATCCTGAGCCG	CCAGACTACATCCTGAGCCA	AATTGATCGGGGACATGCGT
WRC0348	chr3B	78398398	G	GTACTGGCTGATCTCGGCG	CTGTACTGGCTGATCTCGGCA	CGTTTCAACGACAAAATATCCGAGAGT
WRC0350	chr3B	78398692	G	GAGGACCTGAAGCCGAAACTC	CGAGGACCTGAAGCCGAAACTT	GCGAACCAGAGTTTCAGCAGYGA
WRC0352	chr3B	128566974	G	GTGGGGAGGGTGCCATCTAC	GGTGGGGAGGGTGCCATCTAT	AAAGTCGTCTGAACAGTTATCTGGTAGT
WRC0353	chr3B	133774942	G	ATACTGCTGTTTGGTTGCTACA	GCTATACTGCTGTTTGGTTGCTACT	CARACTTCCATCTAGTTCAGTCCAGA
WRC2229	chr3B	180226880	G	TGCTAACTTCATTCTTTCGCCA	TGCTAACTTCATTCTTTCGCCG	CCTTGTCCTAGCCATCGGTG
WRC2230	chr3B	193263212	G	ACTGCAACACCACAACACAA	ACTGCAACACCACAACACAG	GGGCATATTTCCTTCATAACCATCA
WRC2231	chr3B	228396898	G	GAACCCGAGCCCCACCAT	GAACCCGAGCCCCACCAC	GAAATAGTGTCCTGGGGGCG
WRC0361	chr3B	252669176	G	AGCACATAGCAGCAAATATATTTATTTCTC	CAGCACATAGCAGCAAATATATTTATTTCTT	GCTGGGACACTCTTCGCTTAGCTT
WRC2232	chr3B	299708499	G	GCAAATGAATAATGTTGCTCCAAGT	GCAAATGAATAATGTTGCTCCAAGC	GTGGGGGTGCTTCTTCTTGA
WRC2233	chr3B	336900790	G	CGGTGTCCTCTAGCGACAAT	CGGTGTCCTCTAGCGACAAC	CTCCTCTGAGTCATCCTTGCC
WRC2234	chr3B	359244448	G	CCACAGATTGAAACCTACCCTTAT	CCACAGATTGAAACCTACCCTTAC	TTCGGCGGAAACTTCAACCT
WRC0366	chr3B	387183934	G	GGACACAAATGACCTTCCCAGC	CGGACACAAATGACCTTCCCAGT	GCAGAAGCCGAGCTCGGCG
WRC0367	chr3B	406460917	Non-specific	AAGGGTACATTGCCCTTCACAAGA	GGGTACATTGCCCTTCACAAGG	CCAAATTGGAGACAATAGYATTAGACGAG
WRC2235	chr3B	448581619	G	CCTCAAACGCCCGGACCG	CCTCAAACGCCCGGACCA	GTCCCCTTATCCGCACCATA
WRC1473	chr3B	451873032	G	TGCTCATATACTGACTGCCCTTG	TGCTCATATACTGACTGCCCTTA	CCACTTACAACTCACCACAGGA
WRC1117	chr3B	500307661	G	GCCTGAGAAACAGCAGATCTGC	GGCCTGAGAAACAGCAGATCTGT	GCAGAAACAAGAAACTCGCAGCCAT
WRC1348	chr3B	576022298	G	CTCGTGACTGTCCTGCGA	CTCGTGACTGTCCTGCGG	CCTTCTCGAGATAACCTGTG
WRC0376	chr3B	596598736	G	GTGATACGAGGCATTGTGTATGTTC	GTGATACGAGGCATTGTGTATGTTG	CCGACTGCCATTTGCTAGCCG
WRC0379	chr3B	622283236	G	GGAAYGTTTGGCAGCTAACCCA	GGAAYGTTTGGCAGCTAACCCT	GAATTGRTCTGCTTCCTGTTGATCCTT
WRC0381	chr3B	670527685	G	ATAATGTCAATCTGGACTGTGTACTTG	CATAATGTCAATCTGGACTGTGTACTTA	TACTAGGTAGGTTTCAGAGAATCCAAATAT
WRC0382	chr3B	673846193	G	AACGTCATGGAAGCCAAGATCGTA	CGTCATGGAAGCCAAGATCGTC	ACTCCCTTYCCGTTGGCACTGAAT
WRC2379	chr3B	715481197	G	ACTAGGAATTGCTGAGCTTTGAA	ACTAGGAATTGCTGAGCTTTGAT	GGAGGAGATGGAGGCTGACT
WRC0384	chr3B	738315469	G	GCCTTTGCACGGRTCATTGGTG	GCCTTTGCACGGRTCATTGGTA	AAGTTTGCTGTTATGACACAACCTSTGA
WRC2236	chr3B	762236894	G	ACCTCCAAAGGAAGCATAGGT	ACCTCCAAAGGAAGCATAGGC	AAGGCCATGGTTCAGGTCTC
WRC0389	chr3B	808673669	G	TCCTAGCTATTAATTCCAAGAGCACA	CCTAGCTATTAATTCCAAGAGCACT	GACGTCTTACCCCAAAGAGTGATGTA
WRC0390	chr3B	808673777	G	AGATGCCAATCTTACAGCAAAAGTG	CTAGATGCCAATCTTACAGCAAAAGTA	CCTAAAAGAAGCCTYGACAGTCCAAAA
WRC2237	chr3B	816556817	G	TGTTCTCATGAAGAGGGGGAAAT	TGTTCTCATGAAGAGGGGGAAAG	GGTTGGAGGTGTTTGCCTGT
WRC2238	chr3B	829230351	G	CCAAAGAGTGGTACCTTGACAG	CCAAAGAGTGGTACCTTGACAA	TTACCAGGGTTGCCAGTCAC
WRC2239	chr3D	13519805	G	ATCTCCACCAGTCACGTCAG	ATCTCCACCAGTCACGTCAA	TTAAGGGCCCAGGCAACATG
WRC0397	chr3D	31776690	G	CTTCATGGCCAGGGGATGATC	CTTCATGGCCAGGGGATGATG	CCCCAACACCGTAGGGCTCATT
WRC0399	chr3D	84676747	At	GCAGCTTCCTTCATCATGTCCG	GCAGCTTCCTTCATCATGTCCC	AAGGGGCTCTTCTTGGATAAAWCATCATA
WRC2071	chr3D	120294568	G	GGTTCGGATTTTGGTTGCTAGT	GGTTCGGATTTTGGTTGCTAGC	AGCACTCAGTTCGTCTCGTT
WRC0411	chr3D	301892453	At	TTGTTGATGCCTCTTAAACCATCG	CTTTGTTGATGCCTCTTAAACCATCA	GCGTGCGTCAACCTCGCAAAG
WRC0418	chr3D	384004424	G	TCAGTGGTCTTGTGGCCGGA	CAGTGGTCTTGTGGCCGGG	GAGCAGCAAGCAAGCAAAGCCAGT
WRC0422	chr3D	445314825	G	GGAGTGTAAATATTGACCATCCAMTCTT	GAGTGTAAATATTGACCATCCAMTCTC	CCATGCACCAATGCTGTTATAACTTACRT
WRC1483	chr3D	450461911	G	GCAGTGAACTACAAGCCAAATGG	GCAGTGAACTACAAGCCAAATGA	TCTTGTGGCCAGCATGTTCT
WRC0425	chr3D	469377422	G	AATCCTTTCTTGTGATCTTCAGGCC	CAATCCTTTCTTGTGATCTTCAGGCT	GTTGACGATGAAGTTGCCCATGAGA
WRC0427	chr3D	469377593	G	AGWCACTTGTTATGTATCGTCAAACC	CAGWCACTTGTTATGTATCGTCAAACT	GGGGCTAAACCACCATACATCTCTT
WRC2240	chr3D	540887524	G	AGAGGGGATGGAAAGGAGAAAAA	AGAGGGGATGGAAAGGAGAAAAT	GCCTAGCAACTGAGCAAGAGA
WRC2241	chr3D	553657602	G	TTTATGGCAATCCTCATCATCATAA	TTTATGGCAATCCTCATCATCATAG	GGCTTCCCTCGAGAAGAAGAC
WRC1855	chr3D	613586516	G	CATTTCATTTCATTGAAGCACTGTT	CATTTCATTTCATTGAAGCACTGTG	GCACCTGCAGAAAAGCACAG
WRC0438	chr4A	9909113	At	GTCACAAAAATCCCCATGTCTGATGA	CACAAAAATCCCCATGTCTGATGC	ACCGACAATGGCAGGTTCTACGTTT
WRC0440	chr4A	11811327	At	CAAGCAGGCAGAGCCCCGAT	AAGCAGGCAGAGCCCCGAC	ACAGAACACTGGGAACATCGGTTAG
WRC2251	chr4A	103720462	At	CCCTCTACGATGGTCCCGTA	CCCTCTACGATGGTCCCGTG	GAGCCCAGTGTCACTTCTCA
WRC0449	chr4A	141123780	At	CCTCGGAGAAACTTTGCGACTG	GCCTCGGAGAAACTTTGCGACTT	CAGGCTCTAAGCTTGAAAAWTACATCTTC
WRC0453	chr4A	178842296	At	ATGTCTCGTGCATGACACCAGG	ATGTCTCGTGCATGACACCAGC	CGCACAAGTGGAGGCCGATGAA
WRC1699	chr4A	178987791	At	TCCAGTGCCTGTCCAGTTTAT	TCCAGTGCCTGTCCAGTTTAC	ACAAGCTCCCAAGTGCTCAA
WRC2253	chr4A	278242595	At	GGAGTTCCTTGACTTGTCCCA	GGAGTTCCTTGACTTGTCCCG	GCATTGGTGGCAAGGTCTTC
WRC1857	chr4A	317079318	Non-specific	TGCGTTAATCCATTCTGATGTATGT	TGCGTTAATCCATTCTGATGTATGG	CCACTGCAGACAACACTGGA
WRC0461	chr4A	330085730	Non-specific	CAGTGCAAGGCTACAAGCA	CTCAGTGCAAGGCTACAAGCG	CATGCCSCATCGACTCCCGAT
WRC2254	chr4A	389987024	At	CTCGGCGTGTTTGTCAGTAT	CTCGGCGTGTTTGTCAGTAC	GTGACGATGTTGGTGAACGT
WRC2255	chr4A	414749492	At	GCTCGGTCGTCAAGTTCGT	GCTCGGTCGTCAAGTTCGG	TAGGAACCCCGAAATGGCTC
WRC1492	chr4A	455294687	At	CACTGAAGATGCTAAGTTTTCTACA	CACTGAAGATGCTAAGTTTTCTACC	TGCCCCTACCATGCTTTGTA
WRC0466	chr4A	499953393	At	GTGTGCGGCTGATCTCTCCC	CGTGTGCGGCTGATCTCTCCT	CTGCTTCGGCTCATGCCCTCTA
WRC0467	chr4A	499953631	At	CGGCGGGAGTGTGTCACAG	GCGGCGGGAGTGTGTCACAA	TGCAAGTGCCCAGATAGAGACGTTA
WRC2257	chr4A	501204057	At	AGTATGAGTTGAGTTGAGATACCAT	AGTATGAGTTGAGTTGAGATACCAC	TCCGGCAGTGTTGACAAACT
WRC1009	chr4A	511753946	At	TTGAGCAGGCTTCAGTGGTATT	TTGAGCAGGCTTCAGTGGTATC	CCAGAGCTCCACAGCCTC
WRC0468	chr4A	531241302	At	GAACCATTGCAGCAGTGARCCTTT	AACCATTGCAGCAGTGARCCTTG	ACAAACACAATGAGAAGTCTTGAGCTGA
WRC1494	chr4A	555572519	Non-specific	AATCCGTTTCTTTGCTGCGA	AATCCGTTTCTTTGCTGCGG	CTGTCAACCTGGGACTGTGA
WRC2258	chr4A	556294927	At	CATGATGCACGAGAAATCAAGT	CATGATGCACGAGAAATCAAGC	GCAGTCACCAATGTTGACCTG
WRC2259	chr4A	595540792	At	GGTGCTTCCGTTTCCCCA	GGTGCTTCCGTTTCCCCG	GTCAGAACCAGCCCTCCAAA
WRC0473	chr4A	621768006	At	CATCTCGGGACCTTGTTTTCCC	ATCATCTCGGGACCTTGTTTTCCT	CGTAGTAGCATCATACCTAAAACTAGAAAA
WRC1359	chr4A	627822298	At	GAGCCTGAGCACAAAGGGT	GAGCCTGAGCACAAAGGGC	CATACATCCTGTTTGCTTGC
WRC2260	chr4A	645654202	At	CATCTACAATAGTGTGGCACCAG	CATCTACAATAGTGTGGCACCAA	ACAGTAGACACCACATGGAAGT
WRC2261	chr4A	673036434	At	ACTCGCACCCTTGTCTTATTC	ACTCGCACCCTTGTCTTATTT	GTGGTTCCGACACACCAAGT
WRC0477	chr4A	690983102	G	TGCAGATGGCCATGCAAGCT	GCAGATGGCCATGCAAGCG	AGGCCTGCGTRGACCATTTCTT
WRC0478	chr4A	714294797	G	GTGCCCATGCTCACATGGCCA	GCCCATGCTCACATGGCCC	GCCTCTCGGTGATGAACTGCTCA
WRC2263	chr4A	732765581	At	AGAGGTGTCCTACTAACCGTTC	AGAGGTGTCCTACTAACCGTTA	GCTGACTAGGGTGCGTGTAT
WRC0481	chr4A	738963701	G	ACCAGTAGAAAATCAGTTTTGTTCATTTTC	CACCAGTAGAAAATCAGTTTTGTTCATTTTT	AGTGCACACTGACATCAATSAAGAACTAA
WRC2264	chr4B	1265932	G	TCAAAGAGCGATATCTAAGAGCAG	TCAAAGAGCGATATCTAAGAGCAC	GGCTGCTATGGTGGTTTCGA
WRC0482	chr4B	4992510	At	AGGTAGGCTTTCAATATCGGTATCC	CAGGTAGGCTTTCAATATCGGTATCT	CTGCAAGGTTCTCGTGTCAAAATGCTT
WRC0484	chr4B	22564891	G	CATAGGTGGAATATATCTTGAACCG	CTCATAGGTGGAATATATCTTGAACCA	CATGTTTCATCAGCGMTTCTGCCGT
WRC1363	chr4B	28489882	G	GCCAGGATTGGATGATGTGAT	GCCAGGATTGGATGATGTGAC	TGCAAACATACAGATCTGGG
WRC0485	chr4B	28489811	G	GTGCCAGGATTGGATGATGTGAC	GTGCCAGGATTGGATGATGTGAT	GCTGTATAAGGCTCAATCTATGCAAACAT
WRC2380	chr4B	52244095	G	TGTTGTGATGCCATGTTGTACC	TGTTGTGATGCCATGTTGTACT	CATCATACGTACGCAGAACATG
WRC2265	chr4B	59852938	G	TGGCGCATCCAAACAACTAC	TGGCGCATCCAAACAACTAT	GGCCATGTTCGGAACTCATG
WRC2381	chr4B	79875953	G	ATCTTTGTGTTCGGCGGCTT	ATCTTTGTGTTCGGCGGCTG	TCTGCACCAGATGACCAAGC
WRC0489	chr4B	103011763	G	GATGGGACGACAGAAGGTGTC	CGATGGGACGACAGAAGGTGTT	TTTTCCTTTCCCCCGASAGAGATCT
WRC0490	chr4B	169921869	G	ATCGTATGAACCAAGGGCAATTCTG	ATCGTATGAACCAAGGGCAATTCTC	CGTCCGCGTCTAGATGGATGTCTA
WRC0494	chr4B	207112381	G	CATCCAACATGAATAGCTAGACAACAT	ATCCAACATGAATAGCTAGACAACAG	ATCAAAGATTTAGCAGGAAAGGAAGTTTAG
WRC0495	chr4B	247583981	G	CAGTGGTATTGGTAGGGGTTGG	CAGTGGTATTGGTAGGGGTTGT	GAATGAGCATATAAAGACCCYAGACCTA
WRC0496	chr4B	267653540	G	GGCGCGGATCGCAGGGTT	GGCGCGGATCGCAGGGTC	GCTCAGAGATCATTCCCTCTATTTCTAT
WRC1502	chr4B	306662129	G	TTATTCTTCGTACCCATGGCG	TTATTCTTCGTACCCATGGCA	GGTGTGGTGTGAGAGAGGAAG
WRC2266	chr4B	316310558	G	GAACACCACTCCTCATCCGA	GAACACCACTCCTCATCCGG	TAGCGCACTGGTGTATCCAC
WRC0498	chr4B	351609335	G	CGGAAGGAGTCTGCCATGTCC	CGGAAGGAGTCTGCCATGTCT	CCTTCCTTTTCAACAAGTAATGCATGCTTA
WRC0500	chr4B	373780342	G	AATGATGAAGCTTCTTTTGACTTCACC	GTAATGATGAAGCTTCTTTTGACTTCACT	TCACTACTACATGATTACACGCATTCAGT
WRC0503	chr4B	414188338	G	CACGACTCCCACTCCCGGT	ACGACTCCCACTCCCGGC	TACTGCGTGTCGGACCTGGTGT
WRC2382	chr4B	463347638	G	GCTCGTCCTCCTCACGTATTA	GCTCGTCCTCCTCACGTATTC	AGACTTGCGCGCTAGTTATCA
WRC0508	chr4B	520238726	G	GGATGCCACATAATGATAGTACGCA	GATGCCACATAATGATAGTACGCG	AGAAGACCACCGCTGCCGCAA
WRC0511	chr4B	562882866	G	GAGATGTTGGTAGATGCAAATATTGCA	AGATGTTGGTAGATGCAAATATTGCG	TAAAGGAGTGCAAACGAGCAATACTCTAT
WRC2269	chr4B	614067950	G	GCATTGAATGGGTGCACCG	GCATTGAATGGGTGCACCA	CCCGTGACAGCCTGACATAT
WRC0514	chr4B	649525750	G	CGGAGGCGATGGAGTACCTA	CGGAGGCGATGGAGTACCTG	CTTCAGGTCACAGTGTAAAACARCTTGAT
WRC1367	chr4B	657295644	G	GAGAGAAGACTGCGTCGCT	GAGAGAAGACTGCGTCGCC	CTCTATCCGGTAGTGCCGT
WRC0521	chr4D	21151009	At	GATTGTCAACCAATGGCAGGAGT	GTCAACCAATGGCAGGAGC	CCTACTATCAGTGTATGGATATGGCCA
WRC1315	chr4D	39979393	G	CAGAGCCTTCCTTGCTCGGC	CAGAGCCTTCCTTGCTCGGT	GAGAGGAAAGTTGAGAAGGG
WRC2271	chr4D	68710235	Non-specific	TGAATAAGTGAATATGTGATGCCTA	TGAATAAGTGAATATGTGATGCCTG	GCAGTCTCCAGTCTACACTCT
WRC0523	chr4D	77126010	Non-specific	GGTCCATCAGCAGCCCTGG	GGTCCATCAGCAGCCCTGA	GTTTCAGTTTTGAGAGACGAGGTTAACAA
WRC0531	chr4D	163743719	G	GAAACTGATTACGCGACTGACTACAA	AAACTGATTACGCGACTGACTACAG	GTCATGTCTTGAACTCTRGCTAGATCTT
WRC1508	chr4D	235498605	G	CCCGTCGTCGAAAGCCTA	CCCGTCGTCGAAAGCCTG	CGGGATGCCCAGATATGTGA
WRC1509	chr4D	281156394	At	CGATTCTAGGGAATTTGATGTGTTC	CGATTCTAGGGAATTTGATGTGTTT	TGGGCCGAAGCTACTGATTC
WRC1511	chr4D	509839233	G	TTGGCGTGTCATCATCAATAATTG	TTGGCGTGTCATCATCAATAATTA	ACCGCATGCTAGTCCAACTT
WRC2272	chr5A	6417764	At	ATAACCACCAAAGCTGTCGA	ATAACCACCAAAGCTGTCGG	TTCATCCCACACCCCTCTTT
WRC0560	chr5A	13408973	At	GAAGATCCTGTGCAGAACCCG	GTGAAGATCCTGTGCAGAACCCT	AGCTTACTCCCGCAAAACTTGGGTT
WRC2273	chr5A	41049167	At	GTGGGTTGTAGGTGCGTCT	GTGGGTTGTAGGTGCGTCC	GAGGGGTCATCTACTACACGA
WRC1646	chr5A	46570104	At	GCCGCTAGTTTACTTTTCTTTTCTG	GCCGCTAGTTTACTTTTCTTTTCTT	AAGAAGTCAGCCTCTGCGTC
WRC0566	chr5A	91118831	At	CCGGATTGACTGAAGAAGCATGTTTT	GACTGAAGAAGCATGTTTC	GAGAGGTGCCKGGGATTTATTCC
WRC0569	chr5A	113607411	At	GAAGGTGTACACTTCTTGGTATCCT	AAGGTGTACACTTCTTGGTATCCC	CCAGGGATTGAAAAACTGGTCCTYTTT
WRC2275	chr5A	174506780	At	GGTCTTCTCCCTGGCCTCT	GGTCTTCTCCCTGGCCTCC	CCCAGTTCGTGTCTGAGACG
WRC0577	chr5A	194740179	At	CTCAAGATGCTTCGAAGAAAAGATTG	CTCTCAAGATGCTTCGAAGAAAAGATTA	GAACTTTGAAGTGATAGTTGACCTAGGTT
WRC2276	chr5A	216581727	At	GGGAATGAATGTATGAACGACATGG	GGGAATGAATGTATGAACGACATGT	CCCTACCACCAGTAAGTCCC
WRC1016	chr5A	259091907	At	ACACATCAAGTGCAAGTTCCT	ACACATCAAGTGCAAGTTCCC	CTAGTGGAACCTCTCACGC
WRC0579	chr5A	267895165	At	TTAGGCACAGACCGGGTCAG	GTTTAGGCACAGACCGGGTCAA	CTGACTATCTTGATCCGCCCCTTT
WRC2277	chr5A	300470802	At	AAGAGCTGTCCAAGGTGCAT	AAGAGCTGTCCAAGGTGCAG	GCAATACTCCCCATCGCCTT
WRC1017	chr5A	304863343	At	AAGAGAAGCACAAACACACGA	AAGAGAAGCACAAACACACGG	ATCTCCATCTTCCTCTGTCA
WRC0581	chr5A	327435546	At	CATGTTGGCCATTAGTTATTAGGAARC	CCATGTTGGCCATTAGTTATTAGGAART	ATCATCCATGGATCCAAGATCATACCAT
WRC1519	chr5A	358046071	At	TTGCGAAGGAGATCGATGGT	TTGCGAAGGAGATCGATGGC	TGTAACCCAGCCTGCTTCAG
WRC2278	chr5A	378059744	At	CCCCGTCCATTGTAGCCA	CCCCGTCCATTGTAGCCG	TGTGGACGACGACACGATAC
WRC0586	chr5A	428151342	At	ATGCAGTAAAGCAAGACTAAGCTGAT	GCAGTAAAGCAAGACTAAGCTGAC	GGCGGTTCGTCTCACTGTACTATTTT
WRC2279	chr5A	472896013	At	GCTAGAAATAGCCCCTCCATGATA	GCTAGAAATAGCCCCTCCATGATT	ATCTGCCGTGACACTTCCAC
WRC1522	chr5A	501405749	At	GTCAGTGGTGAGTTGATGCTTA	GTCAGTGGTGAGTTGATGCTTG	GCTGTAAACAAGTGCAACGC
WRC2280	chr5A	518402308	At	CGTCAAACAGCCATCAAACACT	CGTCAAACAGCCATCAAACACC	GTGCCCTCACATCCTTTCCA
WRC0597	chr5A	549800856	At	TCGTACTGCAACCGGAATTCTCAT	CGTACTGCAACCGGAATTCTCAC	ACACCTTTGGGAGCTTGACATGGAA
WRC1135	chr5A	575702431	At	GAGTATATGAAGAATAAACAGATCATGGT	GAGTATATGAAGAATAAACAGATCATGGA	CATCGCATTACGCTTTGAAATCACGAATT
WRC1136	chr5A	575702599	At	CACCCGTAGGCAATCCCAATTAT	CACCCGTAGGCAATCCCAATTAC	GTAGATGGACCATGGGCAATTGTGAA
WRC0599	chr5A	595537998	At	ACGAGGACTCGATTGCATTTTAGC	GACGAGGACTCGATTGCATTTTAGT	CGGTCCACACACTTTGCAAACATGAT
WRC2281	chr5A	624681994	At	GCAAGCGTTCGCTAAGGAAT	GCAAGCGTTCGCTAAGGAAG	CGTAGTGGCTTTCCCCAACT
WRC2094	chr5A	637808405	At	CAACCACGCACACCTCCA	CAACCACGCACACCTCCG	GACTGCGCTGAAGCTGTTAC
WRC2282	chr5A	654569092	At	CGGTCGCGCATACAACATC	CGGTCGCGCATACAACATG	GCGTGTGAATTATCGTCATGAACA
WRC1138	chr5A	677130633	At	ATAAAACAAACAACTACTACCAACGAGAAT	AAACAAACAACTACTACCAACGAGAAC	TTTGTACACGGTAAATGTTAGCTCTCTAAT
WRC0605	chr5A	688666142	At	AACTGAAGAAGTTGAATTGTTGTTG	GCTAACTGAAGAAGTTGAATTGTTGTTA	CACCTGGAAAGCTTGTAGGTTCCAA
WRC0606	chr5A	702000253	At	ATGGAGGAAGAAAGGAGGCTACA	GGAGGAAGAAAGGAGGCTACG	CTATCCTCTCCTCTTGCCTTCTCAT
WRC2283	chr5A	708419924	At	AGAGAAGCACGATTACACACT	AGAGAAGCACGATTACACACC	TGGGCCCTTAGTAGCATCGA
WRC1526	chr5A	708798263	At	ACTATTGGTAGGTAGGCGGA	ACTATTGGTAGGTAGGCGGG	CTCATCAATAGCCACCCCCA
WRC2284	chr5B	5126378	G	TGCTTTTATGTAGTTGGGCATAAG	TGCTTTTATGTAGTTGGGCATAAA	GCGCCCCTTTCTCTTTGTTG
WRC0609	chr5B	10431739	G	ACATCTCCTTTGGCAACAACARCTA	ACATCTCCTTTGGCAACAACARCTT	GGAGGCGTRGGCATCATCTTTAGAA
WRC0610	chr5B	10431859	G	CCTTTTGGAAGGCAAAGACAACT	CCTTTTGGAAGGCAAAGACAACC	CAAATCAAGTCTGACGTTAGCTCGC
WRC1143	chr5B	17574934	G	GGGTATTGCAGAGCAACCACAG	AAGGGTATTGCAGAGCAACCACAA	GCTTTGTTGGTAACCATGATGAAAACGAA
WRC0612	chr5B	17574868	G	GGGTATTGCAGAGCAACCACAG	AAGGGTATTGCAGAGCAACCACAA	GCTTTGTTGGTAACCATGATGAAAACGAA
WRC0613	chr5B	41816784	G	AGCCTCTTGACCGGTACAGGAA	GCCTCTTGACCGGTACAGGAG	GTCCCGGTTGCCASGACAGAAT
WRC0615	chr5B	41816585	G	CATTCTCTGAATTTCGTGGAATGCCA	CTCTGAATTTCGTGGAATGCCG	CCGAACYCGGGCAGCAAGTGAA
WRC2095	chr5B	82470269	G	GATGCTATGATCCCCGTCCC	GATGCTATGATCCCCGTCCG	AAATAAACGGCTGGCCCAAC
WRC0677	chr5B	87975392	G	AGAACTGTGATTGGTGTGACTGATG	GAGAACTGTGATTGGTGTGACTGATA	TACTGTCGTTTCTAAAGGCAGTTTCAGAT
WRC0619	chr5B	92233187	G	GTACAGTTTTTGTGAGGTGGAGGA	ACAGTTTTTGTGAGGTGGAGGG	GACGACAAGACTTCCAGACTCAATG
WRC2096	chr5B	94121002	G	ATCACCTGGAGGCAGGGT	ATCACCTGGAGGCAGGGC	GAGGGATGAACGCGGACTAC
WRC2285	chr5B	128341753	G	GGTACTTCCACTGGAGTACCAA	GGTACTTCCACTGGAGTACCAG	CAGCGCAAAACTAGCATGGT
WRC0623	chr5B	158131458	G	GATCTGAAATTGTTCATATATTGCTGCG	GATCTGAAATTGTTCATATATTGCTGCA	TGAGGTGTTGTCTAATGGTGAGAAAATTG
WRC2286	chr5B	201330308	G	CAAGGTTGAGGGTCATGAACTC	CAAGGTTGAGGGTCATGAACTG	ACATTGGTGATTCTGGGCCT
WRC0625	chr5B	247345153	G	GGTTTTGGTTACAAGCAAGCATTGG	GGTTTTGGTTACAAGCAAGCATTGA	CCAAACTGAACTGTCATGTACYTTGTTAAT
WRC1530	chr5B	254333435	G	GTGGAGATCCTGGACACCAT	GTGGAGATCCTGGACACCAC	GCAGCTTTTGGGCTTCTCAC
WRC0629	chr5B	274351458	G	GTAATGGAGCTGATGCGTGGC	GTAATGGAGCTGATGCGTGGG	CAGTGCTCCTYGGCTAGCTTTGAT
WRC2384	chr5B	299628795	G	GGCTGTTAACGATAAGGATGCG	GGCTGTTAACGATAAGGATGCA	CTCGGCACTACTTTGTCCCA
WRC2387	chr5B	382914257	G	AAGTTTGAGGGGGTGATCCA	AAGTTTGAGGGGGTGATCCG	TTGGTCCGTGCCATTATCGA
WRC2388	chr5B	397424776	G	TCCCCTTAGTTTGTCGCTTT	TCCCCTTAGTTTGTCGCTTC	GTACCACCATCGGACCGAAG
WRC0640	chr5B	441131116	G	GCCTACGTGGCATACCTCTCTT	CCTACGTGGCATACCTCTCTG	GTGATGCTCCATGCGTTACCCTTAT
WRC0644	chr5B	485655631	G	GTAGGTCTTGGTGCTCAACGAG	GTAGGTCTTGGTGCTCAACGAC	ACAGCCTTCGGCAGTGGTGGAA
WRC0646	chr5B	496146204	G	CCAAGATAAGGTGGGCAGATAACTTA	CAAGATAAGGTGGGCAGATAACTTG	GACATGGGAATGGAAATGAATGAAAGYAAT
WRC2289	chr5B	534276646	G	AGAGGGAGCCAAACATACCATT	AGAGGGAGCCAAACATACCATC	TCGCTGCTTCGTCAATTCCT
WRC0650	chr5B	560729133	G	CAGCAACCATTCTCCAAATATCTCG	GCAGCAACCATTCTCCAAATATCTCA	ACGGCTAGGGGCATCCCCAAT
WRC0651	chr5B	580103446	G	AAGTTGAGAAAAGGAGGTTTTTCACTC	GAAGTTGAGAAAAGGAGGTTTTTCACTT	CCACAGACRAACGACAAACTTGCAATT
WRC2290	chr5B	610299060	G	GCACCTCAGAGCATGCCT	GCACCTCAGAGCATGCCC	TCCAGCAATCTCCGTTGTTCA
WRC1654	chr5B	611047754	G	AGTCAGCTTATTTGTTGAGGTAAAG	AGTCAGCTTATTTGTTGAGGTAAAA	GGCACAGATCCTCAACCTGT
WRC0657	chr5B	658369278	G	GCATGTCCCAGTCCTTCCAACTA	CATGTCCCAGTCCTTCCAACTG	AYCTCCCTTTCTTATCCAAATGCCT
WRC0658	chr5B	673121683	G	AGGTCCCACAAACCTTGTTTTCC	CAGGTCCCACAAACCTTGTTTTCT	CTGGGTTCACAAGTTTGAAATATTTCTASC
WRC0661	chr5B	703096315	Non-specific	CATGAAATTTTACACATGTAGTATACATACAT	CATGAAATTTTACACATGTAGTATACATACAC	CACTTCTATGTTTCGAAAMAATCTGGAAAA
WRC2391	chr5B	705041158	G	TGTACAGTTGCTTAGCTAGTGATAA	TGTACAGTTGCTTAGCTAGTGATAC	GCTCCATCAACCAACTGCTC
WRC0666	chr5D	3609644	G	CGCTACAAGAGCAAGGAGA	CTCGCTACAAGAGCAAGGAGG	CCACCACCACCAAAACAACATTGAA
WRC0665	chr5D	3609717	At	TCGGCCGCTCCTGCGGA	CGGCCGCTCCTGCGGG	GCGGAGGAGGTGGTTCTCAACAA
WRC0671	chr5D	28644319	G	AAAACTATAATGATGCAATAATGTAGGGG	CATAAAACTATAATGATGCAATAATGTAGGGA	TACTTTTGGGAGCAAAGAAGGTTAGATAKT
WRC0673	chr5D	46980696	G	CAACGCAGACGGAGCTGTTCATA	AACGCAGACGGAGCTGTTCATG	TGCCGGCCGTCGTCRTCC
WRC0688	chr5D	251425995	G	GTCGTTTACTTGGCTTATCAAACTA	GTCGTTTACTTGGCTTATCAAACTC	TGGGCCACGCGCCTCTTTCAT
WRC0700	chr5D	396217159	G	CAGCTCGCGTCACACCGTAG	CCAGCTCGCGTCACACCGTAT	TGGAAGATCATCCACACCAATATCCAA
WRC0701	chr5D	396451337	G	TTGTACTTTTAAGCTGCCACATCTCA	GTACTTTTAAGCTGCCACATCTCG	RACAGGTTTTGTACAATTTTACAAATCAA
WRC0704	chr5D	434545838	G	CGGAAGTACAGCCGGGATCCA	GGAAGTACAGCCGGGATCCG	CAGACGTTGCCGGGGACATGAA
WRC2292	chr5D	481773137	G	GTTCATTGATCAAACCTGTTCAACA	GTTCATTGATCAAACCTGTTCAACC	TGAGTACGTTGAACGAGTTTGC
WRC0708	chr5D	520062213	At	GGCTTCAATGGCATCTTCCACG	AGGCTTCAATGGCATCTTCCACA	GCTCAACCWGATATCCCTAAAATATTCAA
WRC0710	chr5D	559922059	At	GCCCAACCTAGAAATGCTTGTGATT	CCCAACCTAGAAATGCTTGTGATC	GCAGATTCTTTATCCCGAAATCAAAACMAT
WRC0711	chr5D	565201606	At	CAGGTGAAGCTTTCCATCATGGAA	AGGTGAAGCTTTCCATCATGGAG	GTCGTGCAACTYGTTGGCGAGA
WRC0720	chr6A	57725489	Non-specific	GTGGAAGGCGCAGATTACAGTTA	GTGGAAGGCGCAGATTACAGTTT	CTTTTCCGTAAAAAAGGGGGGAAAGGT
WRC2295	chr6A	93442057	At	ACGAAGAGGATTTCTGGTGGA	ACGAAGAGGATTTCTGGTGGG	TCCCAAGCTAGCCAATGTGT
WRC2296	chr6A	135142566	At	AGGAAGCCCATATGAGTCATCTA	AGGAAGCCCATATGAGTCATCTC	TTGCATTCATCGGGGAGGTT
WRC2297	chr6A	173430095	At	GCAACTGGTTCAATTGCATGTT	GCAACTGGTTCAATTGCATGTC	ACATGTGGCTTGCCAACAAA
WRC0730	chr6A	222695844	At	GTTGCCATCTGAGCTTATATGC	GCTGTTGCCATCTGAGCTTATATGT	CCCGCCAGAAGCATAAACCAAACAA
WRC0731	chr6A	235073433	At	TCCCTACCGTGTGCC	CATGCTTCCCTACCGTGTGCT	GCTAGGTAGTCAAGGACAAGGTGAT
WRC2298	chr6A	305882951	At	CTTCGCTGTCGAGGCCTT	CTTCGCTGTCGAGGCCTC	CTCAACACAAACCTCGCTGC
WRC2299	chr6A	321264746	At	TCCAGCGAGCTCAGGGAG	TCCAGCGAGCTCAGGGAA	CTCCGCTCTGGCCTTAGATC
WRC2100	chr6A	325279066	At	GATTGCTTATATTTCCCTATCACCT	GATTGCTTATATTTCCCTATCACCC	GATCGTCATTGTTGCCTCGC
WRC1019	chr6A	357872215	At	CCAACTAAGCTGAGAAGTGGC	CCAACTAAGCTGAGAAGTGGG	CTCCTCGATCTTCTCTTGAA
WRC2300	chr6A	394867421	At	GGATGTCAGGTGGGGAAGATT	GGATGTCAGGTGGGGAAGATG	CGCCAATAGGAAGACCAAGGT
WRC0738	chr6A	432253455	At	ATACCCTGACCTAACTTTTCGACTG	ATACCCTGACCTAACTTTTCGACTC	TAGTAATAGCGGGATTCATTAGCTAGCA
WRC2301	chr6A	483541768	At	AACACCCCTGTCACGATCCA	AACACCCCTGTCACGATCCC	CCTAGCCATCTGAGTTACGCT
WRC2302	chr6A	496019544	At	GCCGATGCGTGGGAGGAC	GCCGATGCGTGGGAGGAT	TCCTTCCTTTGCACGCTACA
WRC0747	chr6A	534961971	Non-specific	AGGTAGAATCGAATCTCTTTGCTTGTA	AGGTAGAATCGAATCTCTTTGCTTGTT	TCTGGAAGCCACGCGACGCAAT
WRC0750	chr6A	587556568	At	AACAGTGTGCCTGGTTTGCCC	GTAACAGTGTGCCTGGTTTGCCT	GTCCAGGATCCTGATCATGATGAGAT
WRC1206	chr6A	595563983	At	AGGAAGCAGCTAATAAGGTGGGTT	GGAAGCAGCTAATAAGGTGGGTC	TGATGGGCCGTGGCCTCTTCAT
WRC0754	chr6A	604386014	At	AGCAGCAGCAGCCTTCTTGATTTTA	CAGCAGCAGCCTTCTTGATTTTG	TGCCYGACACGTACAACACACGTA
WRC0755	chr6A	604876795	At	GAAAAGGCACGATGTATTGTGAACG	AAGAAAAGGCACGATGTATTGTGAACT	CACCCTAGCAACGATCYGATTTACTTT
WRC2303	chr6A	611850799	At	TCCAGAAACAAATAGCTAGACTAGG	TCCAGAAACAAATAGCTAGACTAGA	CTCCTCCATCACTTGGCCTC
WRC2304	chr6A	614860999	At	GGAACCTACATCGCCGGT	GGAACCTACATCGCCGGC	CAGATCCACAGCCATCGGAG
WRC2305	chr6B	12698860	G	ACTTCATGTGTGGCTTGGTC	ACTTCATGTGTGGCTTGGTG	GGTTGGTCGGTTAGTAGGTGG
WRC0760	chr6B	36228888	Non-specific	ARTGCCGTCCTCTTCTGCCAA	GCCGTCCTCTTCTGCCAG	CGCATTGAAGACCCTCCTCAAGAG
WRC1167	chr6B	46847541	G	GGGCCCAACTCTTCCAAACTGT	GGCCCAACTCTTCCAAACTGC	CAGCCTGGGAGGACGGTGATT
WRC0762	chr6B	50124429	G	ACCTTTGCCAGTCTCTCCTCCA	ACCTTTGCCAGTCTCTCCTCCT	CTTTTGTCTCCCCGTAAATTCARAGCA
WRC0763	chr6B	61793880	G	ACATCCAACAACTCATTTCTGTCTCT	CATCCAACAACTCATTTCTGTCTCC	TTGCTTCGCAGGTATCTAGAGCTATATTT
WRC0764	chr6B	90281225	G	TTTCCRAATGTAAATTACATCTTTTTACC	CCTTTTCCRAATGTAAATTACATCTTTTTACT	CGGCAGTYGATGAGAGAGGGG
WRC2306	chr6B	149751570	G	GCACACGTAATGCCATCAAGT	GCACACGTAATGCCATCAAGC	CCCGATGCCACTATCTCGAC
WRC2307	chr6B	181069998	G	GGCTCGGGAACACACACAAG	GGCTCGGGAACACACACAAA	TAGTCCCTCGGAAGCCAGTT
WRC1211	chr6B	185673629	G	AAGAAAAGGAGAGGAAGCCCGAA	AGAAAAGGAGAGGAAGCCCGAG	GTATGGAAACAGTGGTGCTCGGTTT
WRC0773	chr6B	221810147	G	CCGCATGTTGGAAGACAACTCC	CCCGCATGTTGGAAGACAACTCT	CAGACGATAGCACTCCAACAGCAT
WRC0775	chr6B	258758962	G	GACAAGTTGCATCCACAAACAACCAA	GACAAGTTGCATCCACAAACAACCAT	CAGTTGTAATGCCTGACTTGATACAGATAA
WRC0776	chr6B	258759068	G	GCATTACAACTGATATCAGATTTGCGA	CATTACAACTGATATCAGATTTGCGC	TCAACCCACTYGTTGCTCTCTTCAT
WRC2394	chr6B	308142347	G	CATAGAAAGGGACCGGGACT	CATAGAAAGGGACCGGGACC	GCTGGTGTGGTGCTCTACTT
WRC0780	chr6B	339355536	G	GTACTGAGGGACGCGTCGAG	GGTACTGAGGGACGCGTCGAA	TGGCTGAATACCGTCTGGCGTTT
WRC0784	chr6B	387093126	G	CATGGAGTTACTTGCACAGCTCG	CATGGAGTTACTTGCACAGCTCA	GGAATGACCAATGTGCATCAGGACTA
WRC0785	chr6B	417228768	G	CAACATCGCCACAAACATTTTCCAG	GCAACATCGCCACAAACATTTTCCAA	AAAGTCCAAGAGATCTGAATGAGAATGG
WRC0786	chr6B	422324492	G	TAGCTGTTGTATATCTGTAGTACC	GCTTAGCTGTTGTATATCTGTAGTACT	GTTCCGTTTACGGCCACACTGAGT
WRC2309	chr6B	483968137	G	GGCGCTATCAACATAATCGCT	GGCGCTATCAACATAATCGCC	CGCCATTGTCCCATAGGGTT
WRC0790	chr6B	506726512	G	TGTACCAGTAATACTAGGTTCGAGA	GTACCAGTAATACTAGGTTCGAGG	GGTGTAACATTCAATACAACAAAGTTCAGA
WRC0794	chr6B	541946842	G	GCAACCAATTGAGTGCAGGGGTA	CAACCAATTGAGTGCAGGGGTG	GAATCCTATATCACAAACACTACTTGC
WRC2310	chr6B	594785086	G	CCCTCGTCATTGTAAGCATCA	CCCTCGTCATTGTAAGCATCG	AGAGGCTACCATGTGCATGC
WRC0800	chr6B	637481437	G	CGGCCAGACTCGTCAACACG	CCGGCCAGACTCGTCAACACA	TACAGGACTTGGTGATAACTGTTCCTTT
WRC0802	chr6B	641396480	G	ATGGCTCAAGTTCACATGAATGCTG	ATGGCTCAAGTTCACATGAATGCTC	GACCTCATCAAACCCAAAACCTGCAAT
WRC0803	chr6B	671159692	G	AAAGATGCTGAAACGAGTGGTCTC	AAAGATGCTGAAACGAGTGGTCTG	CGGCATCCTTTCCTGATGAACTCG
WRC0804	chr6B	683649838	G	ATATGCCCATTAAAGCACAAGCCAG	GATATGCCCATTAAAGCACAAGCCAA	GCGGAGCCTAAATGCAAAATGTTYAC
WRC2311	chr6B	696413276	G	ACCTAAGCTACACATAACAACACA	ACCTAAGCTACACATAACAACACG	AGCTTAGGTTCGCTCCACTT
WRC2312	chr6B	714251561	G	TCTAACGGGTGTTTCAAGTTGT	TCTAACGGGTGTTTCAAGTTGC	GGGGTTGGGGGAACTTTGAA
WRC1875	chr6B	715724350	G	CTTGGCTGTCTCGGTGCA	CTTGGCTGTCTCGGTGCC	AGAATGAACGCGTGGCTGTA
WRC2101	chr6D	3812260	Non-specific	GTGCTGGCGAGTTGAGGG	GTGCTGGCGAGTTGAGGC	CTGTCCACATACATGATGGCT
WRC2313	chr6D	35493510	G	CCTCCTTCTGCTCCCACAAC	CCTCCTTCTGCTCCCACAAT	TTTGCCGCTACCAAAGGTGA
WRC1871	chr6D	82969226	G	GGAGTCGTCGGATCGGGAC	GGAGTCGTCGGATCGGGAA	CATCGGGAGCGGTCATTCC
WRC0820	chr6D	112429665	Non-specific	CAATCACTATTAAAAATCATGGAATCGCG	CAATCACTATTAAAAATCATGGAATCGCA	TGACATTGGTGGAGGCGCATGATAT
WRC0821	chr6D	115543152	Non-specific	ACACGGTTGGGACGAAAGACG	CACACGGTTGGGACGAAAGACA	CCCGGGCCTCCGTGATGCT
WRC0823	chr6D	157440734	At	GGTGAGTGMTATTTGTATGCTTGATT	GGTGAGTGMTATTTGTATGCTTGATC	CATTAGTATTTGCACTGTTCATATTCTATT
WRC0825	chr6D	157442117	At	TTCGCAAAACAATCTTTCWGGTCAA	TCGCAAAACAATCTTTCWGGTCAC	AGTTTATTATAGTCTAGACGAAGGGTCATT
WRC1562	chr6D	255015201	G	TTGCTGCTTGGGGAGGCT	TTGCTGCTTGGGGAGGCC	CCACCAGAACATTGCCTCCA
WRC0829	chr6D	261012853	Non-specific	ACCAGTTCTTGGGACTTCTTTC	CAYACCAGTTCTTGGGACTTCTTTT	TCGGATGTCAAAGCCCTTCTCACAT
WRC0830	chr6D	261012881	Non-specific	AAACACTATTCCTGCATGCATTTCGT	AACACTATTCCTGCATGCATTTCGC	CCGATATGGRAAGAGCCGGCTTAA
WRC1709	chr6D	353102645	G	GTGTGATTCCCAAGTAGGCG	GTGTGATTCCCAAGTAGGCA	AGGTGCCTCAGTTTGACCTT
WRC0837	chr6D	359007034	Non-specific	GGTTCCAGCAAAAAAAAACAGCAACG	GGTTCCAGCAAAAAAAAACAGCAACA	GGATTTGCTTCAACCGGCAAGGAT
WRC2314	chr6D	377825217	G	AGGATTGCAAATCCAATGCCA	AGGATTGCAAATCCAATGCCG	CTTTCTGGCCGGGTTGTAGT
WRC0849	chr6D	436224016	G	ATGTCCGACGGCGAGCAGC	ATGTCCGACGGCGAGCAGG	ATGGGTGCTCACRTACTTGTAATGCTT
WRC1176	chr6D	455736155	G	GAGAGTCGCCTCCTGTGCAGT	GAGTCGCCTCCTGTGCAGG	GGAGAGGAGAGGGGCCCGA
WRC0853	chr6D	455829374	G	GCACCCTGTCCCCTGCTTTG	GCACCCTGTCCCCTGCTTTC	AGCAGCCTGTGGTACGTGCTC
WRC1861	chr7A	3633848	At	CATCGGTTGATGTGCACAA	CATCGGTTGATGTGCACAG	GCCGATTTGTTCAGCATCGA
WRC0866	chr7A	42127649	At	CATCTAAGCTCGCGTCTTTGCC	CCATCTAAGCTCGCGTCTTTGCA	CGCCGTTCAACGTGGCCTTGAT
WRC0868	chr7A	83788779	At	GTACCATAAGTACAACTCAAGTTATTCG	GGTACCATAAGTACAACTCAAGTTATTCT	TGTTGATGTCCTTGCAGTTTCATAGAGAT
WRC0869	chr7A	128980363	At	GTTCTAAGTTGTACGTTAGCTTCACTA	CTAAGTTGTACGTTAGCTTCACTC	CTTAACACTCCCAAGCYAGGCCAT
WRC1380	chr7A	133671740	At	ACATTTTACTGGCTTAGGTAGGTC	ACATTTTACTGGCTTAGGTAGGTG	CGCATCGCATGAGCAGAATC
WRC0871	chr7A	172978985	At	ATGTGCTGAAGAATGCAAAGGAACAA	GTGCTGAAGAATGCAAAGGAACAG	CTTGCTCCRTTTTGTGTAATATGGACCAA
WRC2317	chr7A	201240968	At	AGAGCATCCCATATTTGCTTTGA	AGAGCATCCCATATTTGCTTTGC	TTCTTTTGATTTCACCGGCCC
WRC0879	chr7A	247063883	At	ATCCCTTTTGGCGCTCTACGTG	CATCCCTTTTGGCGCTCTACGTA	GAGGAAGTGCCTGTTGCTCAGAGA
WRC2395	chr7A	299595878	At	TGAGGTCGTCATCGTATCACAT	TGAGGTCGTCATCGTATCACAG	CCACGTTACAAAGCTCGGTG
WRC2396	chr7A	303024860	At	ACTGAACCAAGCACAACAAATCT	ACTGAACCAAGCACAACAAATCC	CCCCATCCCTCCTAGTCCAT
WRC0884	chr7A	332443611	At	GGGATTGTGCACCACTTG	CGCTGGGATTGTGCACCACTTA	AAGATGCAACACAGTGGAGGAGATATT
WRC2318	chr7A	396302676	At	CGAGATCCTTCATACAAGCCCT	CGAGATCCTTCATACAAGCCCC	GGCTCCACAGACCCAAACAA
WRC2321	chr7A	515005215	At	GGCCAATACTTAAACATTAAATCCG	GGCCAATACTTAAACATTAAATCCA	ACGCAGGCTACTAGTTCTGT
WRC1382	chr7A	541900299	At	CACAGGAGCTGAGGTTATTTTCC	CACAGGAGCTGAGGTTATTTTCA	AATCAAATCAATCGGCGGCG
WRC0892	chr7A	553378900	At	TCTACGGACAATCTCGTTTTCTCC	GTTCTACGGACAATCTCGTTTTCTCT	CACCAGCAGAGCCGCCTGCT
WRC0893	chr7A	556504017	At	CAGCTCGTCTGTTCCTTCCAGAT	AGCTCGTCTGTTCCTTCCAGAC	CTCATTCCGGGACAAGGCCGTT
WRC2322	chr7A	602985694	At	GCTGGAACTGTGCGCTTTT	GCTGGAACTGTGCGCTTTC	CGAGCAATCGATCCACTAGT
WRC0895	chr7A	635499300	At	GAGTTGCGGCTGCCAGTCTAG	GAGTTGCGGCTGCCAGTCTAC	CACAACAATGGGTACAGTGTAGCAATAAAT
WRC0899	chr7A	670799931	At	GCATTGCGCAAGATGAAGGAACG	ATGCATTGCGCAAGATGAAGGAACA	MTTCAGTTTGCCCCAACTTCTCTTCA
WRC0900	chr7A	670780915	At	TTTTAGTGTAGTTCTGATAGTGATGC	GCTTTTTAGTGTAGTTCTGATAGTGATGA	TCATACTAAGCAGCAAKCTTGCTAACTAAA
WRC1026	chr7A	717816364	At	TGGTAAATTGGTGGATGAGAG	TGGTAAATTGGTGGATGAGAC	TGACATTGTCTTCAGTCACAG
WRC2324	chr7A	732081878	At	TGTCTGTGGATGACTGTGGA	TGTCTGTGGATGACTGTGGG	CCGGGCTGTACTTAAGGTGG
WRC2325	chr7A	733683009	At	CGTTCGTAGGCCCAATCTTT	CGTTCGTAGGCCCAATCTTC	TGATCCGAAGACTTGATCTGCT
WRC1577	chr7A	736571570	At	TGTCATGCAATGCTCCTCTTT	TGTCATGCAATGCTCCTCTTC	GTTCGCACCGACATTTGTGT
WRC2326	chr7B	3506692	G	ATTACCCGGTGGACGTCTCT	ATTACCCGGTGGACGTCTCC	GGACGCTCAATAGTATTGTCCCT
WRC2327	chr7B	17692641	G	GCTTCACCATAAACACATGTTAGTT	GCTTCACCATAAACACATGTTAGTC	GGGTTACGGAGCCAGGTAAA
WRC1682	chr7B	53256030	G	CGGATTGGGGACTGGAACA	CGGATTGGGGACTGGAACG	AGCGGTGAACGTAGGTAAGC
WRC0907	chr7B	69787306	G	GTGAGTCAGATCCGCAGAGATTT	GTGAGTCAGATCCGCAGAGATTA	CGGGGGATAATGCGTTGCAGCTA
WRC1580	chr7B	102265569	G	TACAGATTCACGGCGTTTGT	TACAGATTCACGGCGTTTGC	CGCTGTTGGACGCTGAAAAT
WRC0910	chr7B	115404311	G	GCCTGGTAASCAGACTACACTA	GCCTGGTAASCAGACTACACTG	CACAACCTGTAAGCTGAAAGGATTCC
WRC0914	chr7B	152783350	G	ATCTTCCCTTGTCACGATTTGATCG	ATCTTCCCTTGTCACGATTTGATCA	GGTGCACCTGCCGTAGAGGTTT
WRC2400	chr7B	203074221	G	TCATTGGCCTATTATTACATAGCCA	TCATTGGCCTATTATTACATAGCCC	GCCGTTGAGGATGCCCTAAT
WRC1385	chr7B	255560750	G	CAGACTCAAAGCTGGGCCTA	CAGACTCAAAGCTGGGCCTG	ACATCGCTTCATGAACATGGTG
WRC2329	chr7B	317421832	G	TGGTCGCACCACAACAAT	TGGTCGCACCACAACAAC	CCGAGGCTGTGCTTAGCATA
WRC1582	chr7B	331655310	G	ACCCAAGACATCAAATGCCAT	ACCCAAGACATCAAATGCCAG	CGGGGGTGGTAATCTGTCTC
WRC0923	chr7B	387645929	G	TTGCCGATGTCGGCACCG	AACTTTGCCGATGTCGGCACCA	CACGTAGTAGGGTTTGTACACCACAT
WRC2401	chr7B	417674713	G	CCAAAAGGATTCCAAACGCTAT	CCAAAAGGATTCCAAACGCTAC	CCGGAGCTTCTAGGGTCTCT
WRC0927	chr7B	478467738	G	ACAGATCAAAGCACGTATCCTGATC	CACAGATCAAAGCACGTATCCTGATA	GTSGTTCAACTCGTCAGCGTTCTT
WRC0930	chr7B	479781875	G	CAGTCTCCTGACATAACCAAGTGTA	CAGTCTCCTGACATAACCAAGTGTT	TGATTTACTGCTCTCTTCGTCTACGTATA
WRC0931	chr7B	481070104	G	GCCGTGAAGGATAAATCAGCC	CTGCCGTGAAGGATAAATCAGCT	TTTGTTGGTATTGAGTGCCTCCGG
WRC2332	chr7B	536213222	G	ATCCCAACATTAGCCCCATC	ATCCCAACATTAGCCCCATG	ATCAGAAGACAAGCCGCCAT
WRC2333	chr7B	582253725	G	CTCATGATTTCTGTCTAAATCCAGG	CTCATGATTTCTGTCTAAATCCAGT	TCCTTGGAATTTCAAAGAAGTTTCA
WRC2334	chr7B	610368491	G	GCGGGCACTCTCTTTGGAT	GCGGGCACTCTCTTTGGAC	CCGGCCGTCAAAATTGTCAT
WRC0940	chr7B	653014149	G	CAGCAGATGAGGCACTGCCAA	CAGCAGATGAGGCACTGCCAC	GGTATGAATATCGTCGAGAAGCTTATCATT
WRC0941	chr7B	693169017	G	GACGTTGTCCTTTTATTTATGTCATC	CTGACGTTGTCCTTTTATTTATGTCATG	CAACAGCCTCCACAGATCATTAATTAGTT
WRC1392	chr7B	693169147	G	GCCTGGTCTCTTATCCTGAAGT	GCCTGGTCTCTTATCCTGAAGC	GATCAACTGGTTGGAGGTAG
WRC2336	chr7B	723942685	G	TTCCTTCGGAGGCACCAATC	TTCCTTCGGAGGCACCAATA	CGAAGATGGCAAGTCTAGGGT
WRC1393	chr7B	739446842	G	GGTTTGGTCCTGATGCAGTGTT	GGTTTGGTCCTGATGCAGTGTC	GTGACCGCAGCAGTCGTA
WRC2337	chr7B	743240707	G	CGATGCGCGATTTGTCGAA	CGATGCGCGATTTGTCGAG	CCTGGGCAGTTTACACTCAGT
WRC2338	chr7B	750124347	G	CCCCTCTAATTTCAGCACCACA	CCCCTCTAATTTCAGCACCACT	CAAGACCCAATGCCGATCCT
WRC1899	chr7D	4365821	Non-specific	TCTCAAAGGCATCACCGTCA	TCTCAAAGGCATCACCGTCG	AAGGTGGTGATAGCCGTGC
WRC0955	chr7D	25855850	G	CACTGAAGAAATGAARGTGGAACACA	ACTGAAGAAATGAARGTGGAACACG	TAATCTCCTCCGCAAGCAGAC
WRC0956	chr7D	69956363	G	CAATGGTTATTCTGTTGCTGAGTTTC	GATCAATGGTTATTCTGTTGCTGAGTTTT	AGGGCAGCCGAATGAACTCCAG
WRC0957	chr7D	80508297	G	CCGACGGAACTAGCCATCGAG	CCGACGGAACTAGCCATCGAA	GAGATGCTTCTGAGGCTTGAAAAGGAA
WRC0962	chr7D	148164970	G	GAGGGACATGTTGATGGTGGAG	GAGGGACATGTTGATGGTGGAC	CCTTCCACAACGGCAGATTCTACA
WRC0963	chr7D	157531325	G	AACAACAACATTGGTCAGTTTCTTAATTTC	AAAAACAACAACATTGGTCAGTTTCTTAATTTT	TCAGTTTTCTGGTCCTAAAGTGAAAACAG
WRC1713	chr7D	290547794	G	CGTAGCAACGCTTTCCCA	CGTAGCAACGCTTTCCCG	TGTGATTTGGACGAGTGCAGA
WRC0981	chr7D	420737389	G	CCTCCTGAACTTGAGTCGTCGT	CTCCTGAACTTGAGTCGTCGC	GCTATGGACCCTACGGGAGCAT
WRC0986	chr7D	461204626	G	TGATGGCTGGGTTAAGTATTGTACA	GATGGCTGGGTTAAGTATTGTACG	ACGAGGAGCAAACGACACTAGAGTT
WRC2339	chr7D	481833254	G	TTGTGAGAGGGGAGGAGAAT	TTGTGAGAGGGGAGGAGAAG	TGTGCCAGAAGTGTGGGATT
WRC0990	chr7D	535754076	G	ACAGACCGATATTGCTCCCCG	CACAGACCGATATTGCTCCCCA	TTCGTCCCCAAGTACTGCAACCAA
WRC0995	chr7D	593271476	G	CTTCAGGCCGCATCTGGAATG	CTCTTCAGGCCGCATCTGGAATA	GTGATGTACCTCCGAGGTGTTCCA
WRC2340	chr7D	615876290	G	ATCTACACCTACTGCAAAACCC	ATCTACACCTACTGCAAAACCA	TTCCCAAAACCGTGCAGGAA
WRC2341	chr7D	621871018	G	CCAACCAGATTTGAGGAAATCCAAC	CCAACCAGATTTGAGGAAATCCAAT	GAACTTCATGGTGGCTGTGG
