## Supplemental Data S3 for "Introgression of the *Triticum timopheevii* genome into wheat detected by chromosome-specific KASP markers"

### Sheet: Sheet1
Introgression Line	Number of Introgressions	Segments present (as shown in Figures 3a &3b)	Diagnostic KASP marker
Tim1	3	2At.A6, 6At.A7, 7G.B4	WRC0178, WRC1206, WRC2338
Tim2	3	1At.A8, 3G.B2, 7G.B3	WRC0042, WRC2217, WRC2338
Tim3	3	2At.A9, 5At.A17, 7At.A6	WRC2196, WRC2282, WRC0879
Tim4	4	5At.A1, 5At.A8, 6G.B4, 7At.A1	WRC2272, WRC0597, WRC1875, WRC1861
Tim5	3	1At.A10, 2G.D2, 3G.B4	WRC2180, WRC2377, WRC2226
Tim6	3	2G.D4, 3G.B5, 6G.B5	WRC2377, WRC2226, WRC1875
Tim7	2	2At.A9, 7G.D2	WRC2196, WRC0955
Tim8	2	2At.A9, 5G.B3	WRC2196, WRC0610
Tim9	4	2At.A9, 5G.B3, 7At.A9, 7G.B4	WRC2196, WRC0610, WRC0893, WRC2338
Tim10	5	2At.A9, 2G.B14, 3At.A1, 5At.A13, 5G.B12	WRC2196, WRC0249, WRC2203, WRC1136, WRC2391
Tim11	2	2G.D4, 6At.A3	WRC2377, WRC2298
Tim12	3	2G.D5, 6At.A3, 7G.D2	WRC2377, WRC2298, WRC0955
Tim13	3	7At.A1, 7At.A9, 7G.D2	WRC1861, WRC0893, WRC0955
Tim14	3	1At.A4, 2At.A1, 4G.B1	WRC0013, WRC2186, WRC2264
Tim15	2	1At.A6, 1G.B1	WRC0042, WRC2183
Tim16	2	2At.A9, 3G.D4	WRC2196, WRC0425
Tim17	2	4G.B2, 5At.A23	WRC0508, WRC1526
Tim18	3	6At.A3, 6G.B3, 5G.B13	WRC2391, WRC2100, WRC2306
Tim19	3	1G.D1, 4G.B1, 6At.A1	WRC2185, WRC2264, WRC2296
Tim20	1	2G.B6	WRC0222
Tim21	2	2At.A1, 4G.B3	WRC2186, WRC0508
Tim22	1	6At.A5	WRC1206
Tim23	1	5At.A10	WRC0597
Tim24	2	3G.B1, 7G.B1	WRC2217, WRC1580
Tim25	2	2G.D1, 5At.A10	WRC2377, WRC0597
Tim26	1	2G.B11	WRC0222
Tim27	4	2G.B8, 3G.B7, 5At.A20, 6G.B5	WRC0222, WRC2231, WRC0599, WRC1875
Tim28	3	1At.A1, 5G.B7, 6At.A3	WRC2170, WRC2290, WRC2298
Tim29	3	1At.A4, 2At.A1, 4G.B1	WRC0013, WRC2186, WRC2264
Tim30	1	2At.A6	WRC0178
Tim31	3	5At.A3, 5At.A8, 6G.B4	WRC2272, WRC0597, WRC1875
Tim32	5	2At.A7, 3At.A10, 5At.A18, 6At.A3, 7At.A1	WRC0178, WRC2214, WRC2282, WRC2100, WRC1861
Tim33	2	2G.B12, 7At.A4	WRC0238, WRC0868
Tim34	3	2At.A3, 2At.A9, 3G.D4	WRC2186, WRC2196, WRC0425
Tim35	3	1At.A8, 3G.B2, 7G.B3	WRC0042, WRC2217, WRC2338
Tim36	2	2G.B5, 4G.B1	WRC0222, WRC2264
Tim37	4	1At.A3, 4G.B2, 5At.A4, 7At.A8	WRC0013, WRC0508, WRC0579, WRC0879
Tim38	3	1At.A5, 5At.A17, 7At.A6	WRC2243, WRC2282, WRC0879
Tim39	3	2At.A9, 2G.B4, 5At.A19	WRC2196, WRC0222, WRC1136
Tim40	3	2At.A9, 2G.B4, 3At.A4	WRC2196, WRC0222, WRC2246
Tim41	2	2At.A9, 7At.A1	WRC2196, WRC1861
Tim42	6	1At.A7, 5At.A1, 5At.A9, 6At.A6, 6At.A10, 7G.D1	WRC0042, WRC2272, WRC0597, WRC0750, WRC2304, WRC0955
Tim43	4	1G.B4, 2G.B7, 5At.A1, 5At.A7	WRC0098, WRC0222, WRC2272, WRC0597
Tim44	2	5At.A6, 6At.A5	WRC0579, WRC1206
Tim45	4	1G.B2, 5At.A5, 5At.A15, 6At.A3	WRC2183, WRC0579, WRC1136, WRC2298
Tim46	6	1G.B2, 2G.D2, 5At.A5, 5At.A15, 6At.A3, 6At.A10	WRC2183, WRC2377, WRC0579, WRC1136, WRC2298, WRC2304
Tim47	3	3G.D6, 5G.B2, 7At.A5	WRC1855, WRC0610, WRC0868
Tim48	2	3G.D6, 5G.B4	WRC1855, WRC0610
Tim49	3	2At.A2, 2At.A8, 2At.A9	WRC2186, WRC0193, WRC2196
Tim50	1	5At.A21	WRC2282
Tim51	4	2G.B5, 3At.A3, 5At.A22, 7At.A7	WRC0222, WRC2203, WRC1526, WRC0879
Tim52	2	3At.A3, 7At.A7	WRC2203, WRC0879
Tim53	2	1At.A2, 2G.B13	WRC0013, WRC0238
Tim54	1	2G.B13	WRC0238
Tim55	7	1At.A1, 2G.B9, 3At.A10, 3G.D1, 5At.A12, 6At.A10, 6G.B5	WRC2170, WRC0222, WRC2214, WRC0425, WRC0597, WRC2304, WRC1875
Tim56	5	1At.A3, 2G.B13, 3G.D2, 5At.A23, 7At.A4	WRC0013, WRC0238, WRC0425, WRC1526, WRC0868
Tim57	5	1At.A1, 2At.A9, 3At.A10, 7At.A1, 7At.A9	WRC2170, WRC2196, WRC2214, WRC1861, WRC0893
Tim58	2	1At.A9, 5At.A16	WRC0042, WRC1136
Tim59	2	3G.D6, 4G.B3	WRC1855, WRC0508
Tim60	1	4G.B3	WRC0508
Tim61	2	1G.D2, 6At.A2	WRC2185, WRC2296
Tim62	1	2G.B10	WRC0222
Tim63	1	2G.D3	WRC2377
Tim64	1	5At.A11	WRC0597
Tim65	1	3G.D5	WRC1855
Tim66	1	5G.B8	WRC2290
Tim67	1	7At.A2	WRC0868
Tim68	2	4G.B3, 7At.A2	WRC0508, WRC0868
Tim69	2	4G.B4, 6At.A3	WRC1367, WRC2100
Tim70	2	2G.B2, 6At.A7	WRC0197, WRC1206
Tim71	2	2G.B2, 6At.A5	WRC0197, WRC1206
Tim72	1	2G.B2	WRC0197
Tim73	6	2At.A3, 2G.B3, 2G.B14, 3G.D3, 5At.A19, 6G.B5	WRC2186, WRC0197, WRC0249, WRC0425, WRC1136, WRC1875
Tim74	4	1At.A1, 1At.A10, 2G.B12, 7At.A8	WRC2170, WRC2180, WRC0222, WRC0879
Tim75	4	2G.B2, 6At.A5, 7G.D3, 7G.B4	WRC0197, WRC0750, WRC1713, WRC2338
Tim76	3	2G.B2, 4At.A1, 6G.B2	WRC0197, WRC1494, WRC2306
Tim77	5	1At.A1, 2At.A3, 3At.A8, 5At.A2, 5At.A24	WRC2170, WRC2186, WRC0327, WRC2272, WRC1526
Tim78	3	1G.D3, 2At.A4, 6G.B2	WRC0147, WRC2188, WRC2306
Tim79	6	1G.B5, 2At.A5, 5At.A1, 6G.B1, 7At.A3, 7At.A10	WRC0098, WRC2188, WRC2272, WRC2305, WRC0868, WRC1026
Tim80	4	1G.B5, 2At.A3, 6At.A4, 7At.A3	WRC0098, WRC2186, WRC2301, WRC0868
Tim81	3	5At.A19, 5G.B9, 6At.A8	WRC0599, WRC0651, WRC2304
Tim82	5	3At.A2, 3G.B6, 5At.A23, 6At.A11, 6G.B5	WRC2203, WRC2231, WRC1526, WRC2304, WRC1875
Tim83	2	2G.B1, 5G.B6	WRC0197, WRC0651
Tim84	4	3G.B7, 4At.D1, 6G.B5, 7G.B2	WRC2231, WRC0521, WRC1875, WRC1393
Tim85	3	5G.B5, 6G.B5, 7G.B2	WRC2286, WRC1875, WRC1393
Tim86	4	1At.A5, 2At.D1, 5At.A17, 7At.A6	WRC2243, WRC0292, WRC0599, WRC0879
Tim87	2	3G.B3, 4At	WRC2219, WRC0521
Tim88	6	2At.A4, 3At.A9, 5At.A14, 5G.B1, 5G.B10, 6At.A8	WRC2188, WRC0332, WRC0597, WRC2284, WRC0651, WRC2304
Tim89	6	2At.A3, 3At.A6, 3At.A9, 5At.A14, 5G.B1, 6At.A9	WRC2186, WRC0314, WRC0332, WRC0597, WRC2284, WRC2304
Tim90	7	2At.A3, 3At.A5, 3At.A7, 5At.A14, 5G.B1, 5G.B11, 6At.A9	WRC2186, WRC2247, WRC0327, WRC0597, WRC2284, WRC0651, WRC2304
Tim91	6	1G.B3, 5At.A3, 5At.A8, 6At.A2, 6G.B5, 7At.A11	WRC0055, WRC2272, WRC0597, WRC2298, WRC1875, WRC2325
